# Structure-guided analysis and prediction of human E2–E3 ligase pairing specificity

**DOI:** 10.64898/2026.02.10.700855

**Authors:** Brianna Jarboe, Roland L. Dunbrack

**Affiliations:** Drexel University College of Medicine, 2900 W. Queen Lane, Philadelphia, PA 19129, USA; Institute for Cancer Research, Fox Chase Cancer Center, Philadelphia, PA, 19111 USA

**Keywords:** E2, E3, E2 enzyme, E3 ligase, AlphaFold, AlphaFold 2, AlphaFold3, machine learning, structural biology, structural bioinformatics

## Abstract

Protein ubiquitination, directed by specific E3 ligases, constitutes the primary cellular pathway for selective protein degradation. In addition to targeting proteins for degradation, ubiquitination can mediate new protein–protein interactions, and otherwise modulate protein function, thereby regulating key cellular processes such as DNA repair and immune responses. Recently, Proteolysis-Targeting Chimeras (PROTACs), and related proximity-inducing agents, have revealed the significant therapeutic potential of co-opting ubiquitin ligase activity to induce the selective degradation of disease-relevant proteins. Despite the biological and clinical significance of this pathway, fundamental gaps remain in our understanding of ubiquitination networks, particularly regarding the specificity of E2–E3 interactions and their substrate preferences. In this study, we leverage analysis of experimental structures in the Protein Data Bank (PDB) and use AlphaFold to generate structures of thousands of ubiquitin–E2–E3 ternary complexes. Using these predicted structures and complementary analyses, we develop a machine learning model to predict functional E2–E3 pairings, advancing our ability to map ubiquitination networks and providing structural insights into functional ubiquitin–E2–E3 complexes. We demonstrate the utility of our model by predicting E2 partners for 88 putative E3 ligases lacking any previously known E2 interactors. Notably, we identify a predicted pairing between UBE2C and RNF214, two proteins recently implicated in hepatocellular carcinoma separately but through interrelated pathways, suggesting a potential functional link mediated by RNF214-dependent ubiquitination in partnership with UBE2C. Additionally, we present our web-resource, UbiqCore, making the E2–E3 pairing predictions and ternary complex structures available to the scientific community (https://dunbrack.fccc.edu/ubiqcore).

**Significance Statement:** Ubiquitination is an essential protein modification that regulates nearly all aspects of biology and is mediated by dozens of ubiquitin-conjugating enzymes (E2s) and hundreds of ubiquitin ligases (E3s). These enzymes are frequently implicated in cancer and other diseases, and their activities can also be harnessed for targeted protein degradation therapies. Despite the biological and clinical significance of ubiquitination, there remains no systematic understanding of which E2s and E3s function together. Here, we combine bioinformatic analysis of experimentally determined structures and AlphaFold modeling of thousands of ubiquitin–E2–E3 complexes with machine learning to predict functional E2–E3 pairings. We also introduce UbiqCore, a web resource that makes these predictions and structures broadly accessible, providing a foundation for mapping ubiquitination networks and guiding future biological and therapeutic discovery.
