## Supplementary material for "Structure-guided analysis and prediction of human E2–E3 ligase pairing specificity": SI Appendix, Data S1

### Sheet: Sheet1
uniprot_id	gene_names	is_rbr	RINGcontain	HECT	UBOX
Q9Y4X5	ARIH1	TRUE	TRUE	FALSE	FALSE
Q6ZMZ0	RNF19B	TRUE	TRUE	FALSE	FALSE
Q9NV58	RNF19A	TRUE	TRUE	FALSE	FALSE
O60260	PRKN	TRUE	TRUE	FALSE	FALSE
P50876	RNF144A	TRUE	TRUE	FALSE	FALSE
Q8IWT3	CUL9	TRUE	TRUE	FALSE	FALSE
Q9UBS8	RNF14	TRUE	TRUE	FALSE	FALSE
Q8TC41	RNF217	TRUE	TRUE	FALSE	FALSE
Q7Z419	RNF144B	TRUE	TRUE	FALSE	FALSE
Q9BYM8	RBCK1	TRUE	TRUE	FALSE	FALSE
Q9P2G1	ANKIB1	TRUE	TRUE	FALSE	FALSE
Q9NWF9	RNF216	TRUE	TRUE	FALSE	FALSE
O95376	ARIH2	TRUE	TRUE	FALSE	FALSE
Q96EP0	RNF31	TRUE	TRUE	FALSE	FALSE
Q9UMS4	PRPF19	FALSE	TRUE	FALSE	TRUE
O95155	UBE4B	FALSE	TRUE	FALSE	TRUE
Q9UNE7	STUB1	FALSE	TRUE	FALSE	TRUE
O94941	UBOX5	FALSE	TRUE	FALSE	TRUE
Q9Y314	NOSIP	FALSE	TRUE	FALSE	TRUE
Q13356	PPIL2	FALSE	TRUE	FALSE	TRUE
Q8N9V3	WDSUB1	FALSE	TRUE	FALSE	TRUE
Q14139	UBE4A	FALSE	TRUE	FALSE	TRUE
Q7L622	G2E3	FALSE	TRUE	TRUE	FALSE
Q9P2P5	HECW2	FALSE	FALSE	TRUE	FALSE
Q76N89	HECW1	FALSE	FALSE	TRUE	FALSE
Q5T447	HECTD3	FALSE	FALSE	TRUE	FALSE
Q14669	TRIP12	FALSE	FALSE	TRUE	FALSE
Q9ULT8	HECTD1	FALSE	FALSE	TRUE	FALSE
Q9HAU4	SMURF2	FALSE	FALSE	TRUE	FALSE
Q9HCE7	SMURF1	FALSE	FALSE	TRUE	FALSE
Q5U5R9	HECTD2	FALSE	FALSE	TRUE	FALSE
O00308	WWP2	FALSE	FALSE	TRUE	FALSE
O15033	AREL1	FALSE	FALSE	TRUE	FALSE
Q7Z3V4	UBE3B	FALSE	FALSE	TRUE	FALSE
Q05086	UBE3A	FALSE	FALSE	TRUE	FALSE
Q8IYU2	HACE1	FALSE	FALSE	TRUE	FALSE
Q96J02	ITCH	FALSE	FALSE	TRUE	FALSE
Q9H0M0	WWP1	FALSE	FALSE	TRUE	FALSE
Q8IVU3	HERC6	FALSE	FALSE	TRUE	FALSE
Q96PU5	NEDD4L	FALSE	FALSE	TRUE	FALSE
Q15034	HERC3	FALSE	FALSE	TRUE	FALSE
Q5GLZ8	HERC4	FALSE	FALSE	TRUE	FALSE
Q9UII4	HERC5	FALSE	FALSE	TRUE	FALSE
Q15386	UBE3C	FALSE	FALSE	TRUE	FALSE
P46934	NEDD4	FALSE	FALSE	TRUE	FALSE
O95071	UBR5	FALSE	FALSE	TRUE	FALSE
Q7Z6J8	UBE3D	FALSE	FALSE	TRUE	FALSE
Q9Y4D8	HECTD4	FALSE	FALSE	TRUE	FALSE
Q7Z6Z7	HUWE1	FALSE	FALSE	TRUE	FALSE
O95714	HERC2	FALSE	FALSE	TRUE	FALSE
Q15751	HERC1	FALSE	FALSE	TRUE	FALSE
Q9C026	TRIM9	FALSE	TRUE	FALSE	FALSE
A8MTL3	RNF212B	FALSE	TRUE	FALSE	FALSE
P51948	MNAT1	FALSE	TRUE	FALSE	FALSE
O60337	MARCHF6	FALSE	TRUE	FALSE	FALSE
Q9NQ86	TRIM36	FALSE	TRUE	FALSE	FALSE
Q9C019	TRIM15	FALSE	TRUE	FALSE	FALSE
Q9BWF2	TRAIP	FALSE	TRUE	FALSE	FALSE
Q6P9F5	TRIM40	FALSE	TRUE	FALSE	FALSE
Q495C1	RNF212	FALSE	TRUE	FALSE	FALSE
Q9C037	TRIM4	FALSE	TRUE	FALSE	FALSE
Q5TA31	RNF187	FALSE	TRUE	FALSE	FALSE
I1YAP6	TRIM77	FALSE	TRUE	FALSE	FALSE
Q5TC82	RC3H1	FALSE	TRUE	FALSE	FALSE
Q9NX47	MARCHF5	FALSE	TRUE	FALSE	FALSE
Q5W0B1	OBI1	FALSE	TRUE	FALSE	FALSE
O95628	CNOT4	FALSE	TRUE	FALSE	FALSE
A6NDI0	TRIM49B	FALSE	TRUE	FALSE	FALSE
P0CI25	TRIM49	FALSE	TRUE	FALSE	FALSE
Q6ZMU5	TRIM72	FALSE	TRUE	FALSE	FALSE
Q7Z6J0	SH3RF1	FALSE	TRUE	FALSE	FALSE
Q6PJ69	TRIM65	FALSE	TRUE	FALSE	FALSE
Q86UV6	TRIM74	FALSE	TRUE	FALSE	FALSE
P0CI26	TRIM49C	FALSE	TRUE	FALSE	FALSE
Q8N8N0	RNF152	FALSE	TRUE	FALSE	FALSE
Q86UV7	TRIM73	FALSE	TRUE	FALSE	FALSE
Q86XT4	TRIM50	FALSE	TRUE	FALSE	FALSE
Q96LD4	TRIM47	FALSE	TRUE	FALSE	FALSE
Q9HBD1	RC3H2	FALSE	TRUE	FALSE	FALSE
C9J1S8	TRIM49D1	FALSE	TRUE	FALSE	FALSE
Q9NYG5	ANAPC11	FALSE	TRUE	FALSE	FALSE
A6NLI5	TRIM64C	FALSE	TRUE	FALSE	FALSE
Q8TEC5	SH3RF2	FALSE	TRUE	FALSE	FALSE
A6NGJ6	TRIM64	FALSE	TRUE	FALSE	FALSE
A6NI03	TRIM64B	FALSE	TRUE	FALSE	FALSE
O94972	TRIM37	FALSE	TRUE	FALSE	FALSE
Q12899	TRIM26	FALSE	TRUE	FALSE	FALSE
Q9BVG3	TRIM62	FALSE	TRUE	FALSE	FALSE
Q9C035	TRIM5	FALSE	TRUE	FALSE	FALSE
P14373	TRIM27	FALSE	TRUE	FALSE	FALSE
Q14258	TRIM25	FALSE	TRUE	FALSE	FALSE
Q96F44	TRIM11	FALSE	TRUE	FALSE	FALSE
A6NLU0	RFPL4A	FALSE	TRUE	FALSE	FALSE
F8VTS6	RFPL4AL1	FALSE	TRUE	FALSE	FALSE
Q8NG06	TRIM58	FALSE	TRUE	FALSE	FALSE
Q8IYM9	TRIM22	FALSE	TRUE	FALSE	FALSE
Q9C030	TRIM6	FALSE	TRUE	FALSE	FALSE
O60858	TRIM13	FALSE	TRUE	FALSE	FALSE
Q6AZZ1	TRIM68	FALSE	TRUE	FALSE	FALSE
O00635	TRIM38	FALSE	TRUE	FALSE	FALSE
Q96D59	RNF183	FALSE	TRUE	FALSE	FALSE
A6NK02	TRIM75	FALSE	TRUE	FALSE	FALSE
O15344	MID1	FALSE	TRUE	FALSE	FALSE
Q6ZWI9	RFPL4B	FALSE	TRUE	FALSE	FALSE
Q8IWZ4	TRIM48	FALSE	TRUE	FALSE	FALSE
Q8N9V2	TRIML1	FALSE	TRUE	FALSE	FALSE
Q495X7	TRIM60	FALSE	TRUE	FALSE	FALSE
Q9BSJ1	TRIM51	FALSE	TRUE	FALSE	FALSE
Q9BZR9	TRIM8	FALSE	TRUE	FALSE	FALSE
Q9BZY9	TRIM31	FALSE	TRUE	FALSE	FALSE
Q5EBN2	TRIM61	FALSE	TRUE	FALSE	FALSE
Q9BYJ4	TRIM34	FALSE	TRUE	FALSE	FALSE
Q9BRZ2	TRIM56	FALSE	TRUE	FALSE	FALSE
Q9UDY6	TRIM10	FALSE	TRUE	FALSE	FALSE
Q8IYW5	RNF168	FALSE	TRUE	FALSE	FALSE
Q9Y577	TRIM17	FALSE	TRUE	FALSE	FALSE
P38398	BRCA1	FALSE	TRUE	FALSE	FALSE
Q9C040	TRIM2	FALSE	TRUE	FALSE	FALSE
Q9NS56	TOPORS	FALSE	TRUE	FALSE	FALSE
Q8WV44	TRIM41	FALSE	TRUE	FALSE	FALSE
Q86YJ5	MARCHF9	FALSE	TRUE	FALSE	FALSE
Q75N03	CBLL1	FALSE	TRUE	FALSE	FALSE
Q8IWV7	UBR1	FALSE	TRUE	FALSE	FALSE
Q9HCM9	TRIM39	FALSE	TRUE	FALSE	FALSE
Q6ZMN7	PDZRN4	FALSE	TRUE	FALSE	FALSE
Q8IWV8	UBR2	FALSE	TRUE	FALSE	FALSE
Q6VVB1	NHLRC1	FALSE	TRUE	FALSE	FALSE
Q9C029	TRIM7	FALSE	TRUE	FALSE	FALSE
Q9BUZ4	TRAF4	FALSE	TRUE	FALSE	FALSE
Q9UJV3	MID2	FALSE	TRUE	FALSE	FALSE
Q9UBN7	HDAC6	FALSE	TRUE	FALSE	FALSE
Q8WVD3	RNF138	FALSE	TRUE	FALSE	FALSE
Q06587	RING1	FALSE	TRUE	FALSE	FALSE
P0DTL6	ZFTRAF1	FALSE	TRUE	FALSE	FALSE
P19474	TRIM21	FALSE	TRUE	FALSE	FALSE
Q8TBB1	LNX1	FALSE	TRUE	FALSE	FALSE
Q2Q1W2	TRIM71	FALSE	TRUE	FALSE	FALSE
A6NCQ9	RNF222	FALSE	TRUE	FALSE	FALSE
P35227	PCGF2	FALSE	TRUE	FALSE	FALSE
Q13049	TRIM32	FALSE	TRUE	FALSE	FALSE
O95159	ZFPL1	FALSE	TRUE	FALSE	FALSE
Q9H4P4	RNF41	FALSE	TRUE	FALSE	FALSE
Q9P0J7	KCMF1	FALSE	TRUE	FALSE	FALSE
Q9HCI7	MSL2	FALSE	TRUE	FALSE	FALSE
Q8IWR1	TRIM59	FALSE	TRUE	FALSE	FALSE
Q9UPQ7	PDZRN3	FALSE	TRUE	FALSE	FALSE
Q6Q0C0	TRAF7	FALSE	TRUE	FALSE	FALSE
Q09472	EP300	FALSE	TRUE	FALSE	FALSE
Q9UPN9	TRIM33	FALSE	TRUE	FALSE	FALSE
Q92793	CREBBP	FALSE	TRUE	FALSE	FALSE
Q13501	SQSTM1	FALSE	TRUE	FALSE	FALSE
Q9BYE7	PCGF6	FALSE	TRUE	FALSE	FALSE
Q6ZT12	UBR3	FALSE	TRUE	FALSE	FALSE
Q5XPI4	RNF123	FALSE	TRUE	FALSE	FALSE
Q6ZTA4	TRIM67	FALSE	TRUE	FALSE	FALSE
Q8N3P4	VPS8	FALSE	TRUE	FALSE	FALSE
P78317	RNF4	FALSE	TRUE	FALSE	FALSE
Q8NHY2	COP1	FALSE	TRUE	FALSE	FALSE
Q96BH1	RNF25	FALSE	TRUE	FALSE	FALSE
Q6ZNB6	NFXL1	FALSE	TRUE	FALSE	FALSE
Q8IWZ5	TRIM42	FALSE	TRUE	FALSE	FALSE
Q969Q1	TRIM63	FALSE	TRUE	FALSE	FALSE
Q9H0X6	RNF208	FALSE	TRUE	FALSE	FALSE
Q8NEG5	ZSWIM2	FALSE	TRUE	FALSE	FALSE
Q8N6D2	RNF182	FALSE	TRUE	FALSE	FALSE
Q86YT6	MIB1	FALSE	TRUE	FALSE	FALSE
Q8WVD5	RNF141	FALSE	TRUE	FALSE	FALSE
Q496Y0	LONRF3	FALSE	TRUE	FALSE	FALSE
Q9BWX1	PHF7	FALSE	TRUE	FALSE	FALSE
Q96MF7	NSMCE2	FALSE	TRUE	FALSE	FALSE
Q9UPQ4	TRIM35	FALSE	TRUE	FALSE	FALSE
Q9BYV2	TRIM54	FALSE	TRUE	FALSE	FALSE
Q8N9I9	DTX3	FALSE	TRUE	FALSE	FALSE
Q12933	TRAF2	FALSE	TRUE	FALSE	FALSE
Q9P2E8	MARCHF4	FALSE	TRUE	FALSE	FALSE
A6NNE9	MARCHF11	FALSE	TRUE	FALSE	FALSE
O75382	TRIM3	FALSE	TRUE	FALSE	FALSE
Q8IUD6	RNF135	FALSE	TRUE	FALSE	FALSE
O94822	LTN1	FALSE	TRUE	FALSE	FALSE
Q8ND25	ZNRF1	FALSE	TRUE	FALSE	FALSE
Q96P09	BIRC8	FALSE	TRUE	FALSE	FALSE
Q8NHG8	ZNRF2	FALSE	TRUE	FALSE	FALSE
Q8WV22	NSMCE1	FALSE	TRUE	FALSE	FALSE
Q96EH8	NEURL3	FALSE	TRUE	FALSE	FALSE
Q9BV68	RNF126	FALSE	TRUE	FALSE	FALSE
Q9H6Y7	RNF167	FALSE	TRUE	FALSE	FALSE
Q9Y4L5	RNF115	FALSE	TRUE	FALSE	FALSE
Q6ZRF8	RNF207	FALSE	TRUE	FALSE	FALSE
P0DH78	RNF224	FALSE	TRUE	FALSE	FALSE
P62877	RBX1	FALSE	TRUE	FALSE	FALSE
Q8N448	LNX2	FALSE	TRUE	FALSE	FALSE
Q86UK7	ZNF598	FALSE	TRUE	FALSE	FALSE
Q9H8W5	TRIM45	FALSE	TRUE	FALSE	FALSE
O43567	RNF13	FALSE	TRUE	FALSE	FALSE
Q99942	RNF5	FALSE	TRUE	FALSE	FALSE
Q8N7C7	RNF148	FALSE	TRUE	FALSE	FALSE
Q8WVZ7	RNF133	FALSE	TRUE	FALSE	FALSE
Q9H000	MKRN2	FALSE	TRUE	FALSE	FALSE
Q96A61	TRIM52	FALSE	TRUE	FALSE	FALSE
Q8N5U6	RNF10	FALSE	TRUE	FALSE	FALSE
Q8N4F7	RNF175	FALSE	TRUE	FALSE	FALSE
Q99675	CGRRF1	FALSE	TRUE	FALSE	FALSE
O14686	KMT2D	FALSE	TRUE	FALSE	FALSE
Q68DV7	RNF43	FALSE	TRUE	FALSE	FALSE
Q86XS8	RNF130	FALSE	TRUE	FALSE	FALSE
Q9ULK6	RNF150	FALSE	TRUE	FALSE	FALSE
Q9Y508	RNF114	FALSE	TRUE	FALSE	FALSE
P28328	PEX2	FALSE	TRUE	FALSE	FALSE
Q96CA5	BIRC7	FALSE	TRUE	FALSE	FALSE
Q8NC42	RNF149	FALSE	TRUE	FALSE	FALSE
Q86Y13	DZIP3	FALSE	TRUE	FALSE	FALSE
Q13434	MKRN4P	FALSE	TRUE	FALSE	FALSE
P15918	RAG1	FALSE	TRUE	FALSE	FALSE
Q9Y225	RNF24	FALSE	TRUE	FALSE	FALSE
Q8IZP6	RNF113B	FALSE	TRUE	FALSE	FALSE
Q7Z6E9	RBBP6	FALSE	TRUE	FALSE	FALSE
Q8TEB7	RNF128	FALSE	TRUE	FALSE	FALSE
O60291	MGRN1	FALSE	TRUE	FALSE	FALSE
Q9ULT6	ZNRF3	FALSE	TRUE	FALSE	FALSE
O15541	RNF113A	FALSE	TRUE	FALSE	FALSE
Q6ZSG1	ARK2C	FALSE	TRUE	FALSE	FALSE
Q96FA3	PELI1	FALSE	TRUE	FALSE	FALSE
P36406	TRIM23	FALSE	TRUE	FALSE	FALSE
Q86WT6	TRIM69	FALSE	TRUE	FALSE	FALSE
Q8IUQ4	SIAH1	FALSE	TRUE	FALSE	FALSE
A0AVI4	TMEM129	FALSE	TRUE	FALSE	FALSE
Q7Z569	BRAP	FALSE	TRUE	FALSE	FALSE
Q9HAT8	PELI2	FALSE	TRUE	FALSE	FALSE
Q7Z4K8	TRIM46	FALSE	TRUE	FALSE	FALSE
O60683	PEX10	FALSE	TRUE	FALSE	FALSE
Q9UHC7	MKRN1	FALSE	TRUE	FALSE	FALSE
Q9BXT8	RNF17	FALSE	TRUE	FALSE	FALSE
Q86TM6	SYVN1	FALSE	TRUE	FALSE	FALSE
Q96PX1	RNF157	FALSE	TRUE	FALSE	FALSE
Q8N2W9	PIAS4	FALSE	TRUE	FALSE	FALSE
Q96A37	RNF166	FALSE	TRUE	FALSE	FALSE
Q6PCD5	RFWD3	FALSE	TRUE	FALSE	FALSE
Q9Y6U7	RNF215	FALSE	TRUE	FALSE	FALSE
Q969V5	MUL1	FALSE	TRUE	FALSE	FALSE
Q8WWF5	ZNRF4	FALSE	TRUE	FALSE	FALSE
Q9NW38	FANCL	FALSE	TRUE	FALSE	FALSE
Q96EP1	CHFR	FALSE	TRUE	FALSE	FALSE
Q13064	MKRN3	FALSE	TRUE	FALSE	FALSE
O75928	PIAS2	FALSE	TRUE	FALSE	FALSE
O00623	PEX12	FALSE	TRUE	FALSE	FALSE
Q9NZS9	BFAR	FALSE	TRUE	FALSE	FALSE
Q13233	MAP3K1	FALSE	TRUE	FALSE	FALSE
O75677	RFPL1	FALSE	TRUE	FALSE	FALSE
O75679	RFPL3	FALSE	TRUE	FALSE	FALSE
Q99728	BARD1	FALSE	TRUE	FALSE	FALSE
O00463	TRAF5	FALSE	TRUE	FALSE	FALSE
Q8WZ73	RFFL	FALSE	TRUE	FALSE	FALSE
Q8N2H9	PELI3	FALSE	TRUE	FALSE	FALSE
Q969K3	RNF34	FALSE	TRUE	FALSE	FALSE
Q9H871	RMND5A	FALSE	TRUE	FALSE	FALSE
Q9UKV5	AMFR	FALSE	TRUE	FALSE	FALSE
Q96G75	RMND5B	FALSE	TRUE	FALSE	FALSE
Q9ULV8	CBLC	FALSE	TRUE	FALSE	FALSE
Q7L5Y9	MAEA	FALSE	TRUE	FALSE	FALSE
Q12986	NFX1	FALSE	TRUE	FALSE	FALSE
Q8NEZ4	KMT2C	FALSE	TRUE	FALSE	FALSE
Q7L0R7	RNF44	FALSE	TRUE	FALSE	FALSE
Q13191	CBLB	FALSE	TRUE	FALSE	FALSE
Q5M7Z0	RNFT1	FALSE	TRUE	FALSE	FALSE
P22681	CBL	FALSE	TRUE	FALSE	FALSE
Q9NTX7	RNF146	FALSE	TRUE	FALSE	FALSE
Q96GF1	RNF185	FALSE	TRUE	FALSE	FALSE
Q99590	SCAF11	FALSE	TRUE	FALSE	FALSE
Q9NXI6	RNF186	FALSE	TRUE	FALSE	FALSE
Q9BSM1	PCGF1	FALSE	TRUE	FALSE	FALSE
Q96EQ8	RNF125	FALSE	TRUE	FALSE	FALSE
Q99496	RNF2	FALSE	TRUE	FALSE	FALSE
Q13702	RAPSN	FALSE	TRUE	FALSE	FALSE
Q9Y2E6	DTX4	FALSE	TRUE	FALSE	FALSE
Q9BY78	RNF26	FALSE	TRUE	FALSE	FALSE
Q8WY64	MYLIP	FALSE	TRUE	FALSE	FALSE
Q96EX2	RNFT2	FALSE	TRUE	FALSE	FALSE
Q86Y01	DTX1	FALSE	TRUE	FALSE	FALSE
O76064	RNF8	FALSE	TRUE	FALSE	FALSE
Q86UW9	DTX2	FALSE	TRUE	FALSE	FALSE
Q63HN8	RNF213	FALSE	TRUE	FALSE	FALSE
Q5VTB9	RNF220	FALSE	TRUE	FALSE	FALSE
Q13114	TRAF3	FALSE	TRUE	FALSE	FALSE
A6NCK2	TRIM43B	FALSE	TRUE	FALSE	FALSE
Q96BQ3	TRIM43	FALSE	TRUE	FALSE	FALSE
O15151	MDM4	FALSE	TRUE	FALSE	FALSE
P98170	XIAP	FALSE	TRUE	FALSE	FALSE
Q86T96	RNF180	FALSE	TRUE	FALSE	FALSE
Q00987	MDM2	FALSE	TRUE	FALSE	FALSE
Q9H0F5	RNF38	FALSE	TRUE	FALSE	FALSE
O75592	MYCBP2	FALSE	TRUE	FALSE	FALSE
Q1L5Z9	LONRF2	FALSE	TRUE	FALSE	FALSE
Q13490	BIRC2	FALSE	TRUE	FALSE	FALSE
Q9UBF6	RNF7	FALSE	TRUE	FALSE	FALSE
Q8TEJ3	SH3RF3	FALSE	TRUE	FALSE	FALSE
E7ERA6	RNF223	FALSE	TRUE	FALSE	FALSE
A1L020	MEX3A	FALSE	TRUE	FALSE	FALSE
Q9Y3C5	RNF11	FALSE	TRUE	FALSE	FALSE
Q17RB8	LONRF1	FALSE	TRUE	FALSE	FALSE
Q9P0P0	RNF181	FALSE	TRUE	FALSE	FALSE
Q5T4S7	UBR4	FALSE	TRUE	FALSE	FALSE
A8MQ27	NEURL1B	FALSE	TRUE	FALSE	FALSE
Q8IU81	IRF2BP1	FALSE	TRUE	FALSE	FALSE
P29590	PML	FALSE	TRUE	FALSE	FALSE
O00237	RNF103	FALSE	TRUE	FALSE	FALSE
Q8N7E2	CBLL2	FALSE	TRUE	FALSE	FALSE
O15164	TRIM24	FALSE	TRUE	FALSE	FALSE
Q6ZN04	MEX3B	FALSE	TRUE	FALSE	FALSE
Q96DX4	RSPRY1	FALSE	TRUE	FALSE	FALSE
O76050	NEURL1	FALSE	TRUE	FALSE	FALSE
Q96MT1	RNF145	FALSE	TRUE	FALSE	FALSE
Q8WU17	RNF139	FALSE	TRUE	FALSE	FALSE
Q13489	BIRC3	FALSE	TRUE	FALSE	FALSE
Q9NVW2	RLIM	FALSE	TRUE	FALSE	FALSE
Q9H992	MARCHF7	FALSE	TRUE	FALSE	FALSE
Q8NF64	ZMIZ2	FALSE	TRUE	FALSE	FALSE
Q96K19	RNF170	FALSE	TRUE	FALSE	FALSE
Q9ULX5	RNF112	FALSE	TRUE	FALSE	FALSE
Q9Y4K3	TRAF6	FALSE	TRUE	FALSE	FALSE
Q8TDB6	DTX3L	FALSE	TRUE	FALSE	FALSE
Q8NG27	PJA1	FALSE	TRUE	FALSE	FALSE
Q86XN8	MEX3D	FALSE	TRUE	FALSE	FALSE
Q5U5Q3	MEX3C	FALSE	TRUE	FALSE	FALSE
Q9Y252	RNF6	FALSE	TRUE	FALSE	FALSE
O43164	PJA2	FALSE	TRUE	FALSE	FALSE
Q86SE9	PCGF5	FALSE	TRUE	FALSE	FALSE
Q9NS91	RAD18	FALSE	TRUE	FALSE	FALSE
P35226	BMI1	FALSE	TRUE	FALSE	FALSE
Q3KNV8	PCGF3	FALSE	TRUE	FALSE	FALSE
Q2KHN1	RNF151	FALSE	TRUE	FALSE	FALSE
Q9P0N8	MARCHF2	FALSE	TRUE	FALSE	FALSE
Q13263	TRIM28	FALSE	TRUE	FALSE	FALSE
Q9BYV6	TRIM55	FALSE	TRUE	FALSE	FALSE
M0QZC1	RNF225	FALSE	TRUE	FALSE	FALSE
Q9NPC3	CCNB1IP1	FALSE	TRUE	FALSE	FALSE
Q9H9P5	UNKL	FALSE	TRUE	FALSE	FALSE
P53804	TTC3	FALSE	TRUE	FALSE	FALSE
Q5T197	DCST1	FALSE	TRUE	FALSE	FALSE
Q8ND24	RNF214	FALSE	TRUE	FALSE	FALSE
Q8NA82	MARCHF10	FALSE	TRUE	FALSE	FALSE
Q8NCN4	RNF169	FALSE	TRUE	FALSE	FALSE
Q86UD3	MARCHF3	FALSE	TRUE	FALSE	FALSE
O43255	SIAH2	FALSE	TRUE	FALSE	FALSE
Q96AX9	MIB2	FALSE	TRUE	FALSE	FALSE
Q6UWE0	LRSAM1	FALSE	TRUE	FALSE	FALSE
Q14527	HLTF	FALSE	TRUE	FALSE	FALSE
Q96T88	UHRF1	FALSE	TRUE	FALSE	FALSE
Q9ULJ6	ZMIZ1	FALSE	TRUE	FALSE	FALSE
Q96PU4	UHRF2	FALSE	TRUE	FALSE	FALSE
Q9H1B7	IRF2BPL	FALSE	TRUE	FALSE	FALSE
Q9H9V4	RNF122	FALSE	TRUE	FALSE	FALSE
Q5T0T0	MARCHF8	FALSE	TRUE	FALSE	FALSE
Q8TCQ1	MARCHF1	FALSE	TRUE	FALSE	FALSE
Q9H2S5	RNF39	FALSE	TRUE	FALSE	FALSE
Q9H920	RNF121	FALSE	TRUE	FALSE	FALSE
Q9H0A6	RNF32	FALSE	TRUE	FALSE	FALSE
Q9C0B0	UNK	FALSE	TRUE	FALSE	FALSE
P49754	VPS41	FALSE	TRUE	FALSE	FALSE
Q9H270	VPS11	FALSE	TRUE	FALSE	FALSE
Q9P253	VPS18	FALSE	TRUE	FALSE	FALSE
Q7Z5L9	IRF2BP2	FALSE	TRUE	FALSE	FALSE
O75678	RFPL2	FALSE	TRUE	FALSE	FALSE
Q6ZNA4	RNF111	FALSE	TRUE	FALSE	FALSE
Q6PJI9	WDR59	FALSE	TRUE	FALSE	FALSE
Q5VTR2	RNF20	FALSE	TRUE	FALSE	FALSE
Q149N8	SHPRH	FALSE	TRUE	FALSE	FALSE
O75150	RNF40	FALSE	TRUE	FALSE	FALSE
Q9P1Y6	PHRF1	FALSE	TRUE	FALSE	FALSE
Q96PM5	RCHY1	FALSE	TRUE	FALSE	FALSE
O00257	CBX4	FALSE	FALSE	FALSE	FALSE
O14508	SOCS2	FALSE	FALSE	FALSE	FALSE
O14512	SOCS7	FALSE	FALSE	FALSE	FALSE
O14543	SOCS3	FALSE	FALSE	FALSE	FALSE
O14544	SOCS6	FALSE	FALSE	FALSE	FALSE
O14965	AURKA	FALSE	FALSE	FALSE	FALSE
O15304	SIVA1	FALSE	FALSE	FALSE	FALSE
O15524	SOCS1	FALSE	FALSE	FALSE	FALSE
O43290	SART1	FALSE	FALSE	FALSE	FALSE
O43663	PRC1	FALSE	FALSE	FALSE	FALSE
O43734	TRAF3IP2	FALSE	FALSE	FALSE	FALSE
O43791	SPOP	FALSE	FALSE	FALSE	FALSE
O43918	AIRE	FALSE	FALSE	FALSE	FALSE
O60784	TOM1	FALSE	FALSE	FALSE	FALSE
O60907	TBL1X	FALSE	FALSE	FALSE	FALSE
O75159	SOCS5	FALSE	FALSE	FALSE	FALSE
O75717	WDHD1	FALSE	FALSE	FALSE	FALSE
O94844	RHOBTB1	FALSE	FALSE	FALSE	FALSE
O94874	UFL1	FALSE	FALSE	FALSE	FALSE
O94889	KLHL18	FALSE	FALSE	FALSE	FALSE
O94952	FBXO21	FALSE	FALSE	FALSE	FALSE
O94955	RHOBTB3	FALSE	FALSE	FALSE	FALSE
O95198	KLHL2	FALSE	FALSE	FALSE	FALSE
O95630	STAMBP	FALSE	FALSE	FALSE	FALSE
O95786	RIGI	FALSE	FALSE	FALSE	FALSE
O95835	LATS1	FALSE	FALSE	FALSE	FALSE
P00748	F12	FALSE	FALSE	FALSE	FALSE
P09874	PARP1	FALSE	FALSE	FALSE	FALSE
P09936	UCHL1	FALSE	FALSE	FALSE	FALSE
P0C2W1	FBXO45	FALSE	FALSE	FALSE	FALSE
P10523	SAG	FALSE	FALSE	FALSE	FALSE
P11441	UBL4A	FALSE	FALSE	FALSE	FALSE
P12830	CDH1	FALSE	FALSE	FALSE	FALSE
P21580	TNFAIP3	FALSE	FALSE	FALSE	FALSE
P21583	KITLG	FALSE	FALSE	FALSE	FALSE
P29372	MPG	FALSE	FALSE	FALSE	FALSE
P35637	FUS	FALSE	FALSE	FALSE	FALSE
P35869	AHR	FALSE	FALSE	FALSE	FALSE
P37231	PPARG	FALSE	FALSE	FALSE	FALSE
P40337	VHL	FALSE	FALSE	FALSE	FALSE
P41002	CCNF	FALSE	FALSE	FALSE	FALSE
P48742	LHX1	FALSE	FALSE	FALSE	FALSE
P49427	CDC34	FALSE	FALSE	FALSE	FALSE
P49792	RANBP2	FALSE	FALSE	FALSE	FALSE
P51617	IRAK1	FALSE	FALSE	FALSE	FALSE
P52823	STC1	FALSE	FALSE	FALSE	FALSE
P54725	RAD23A	FALSE	FALSE	FALSE	FALSE
P59817	ZNF280A	FALSE	FALSE	FALSE	FALSE
P62253	UBE2G1	FALSE	FALSE	FALSE	FALSE
P63244	RACK1	FALSE	FALSE	FALSE	FALSE
Q01518	CAP1	FALSE	FALSE	FALSE	FALSE
Q03112	MECOM	FALSE	FALSE	FALSE	FALSE
Q03164	KMT2A	FALSE	FALSE	FALSE	FALSE
Q07869	PPARA	FALSE	FALSE	FALSE	FALSE
Q12834	CDC20	FALSE	FALSE	FALSE	FALSE
Q13077	TRAF1	FALSE	FALSE	FALSE	FALSE
Q13129	RLF	FALSE	FALSE	FALSE	FALSE
Q13216	ERCC8	FALSE	FALSE	FALSE	FALSE
Q13309	SKP2	FALSE	FALSE	FALSE	FALSE
Q13829	TNFAIP1	FALSE	FALSE	FALSE	FALSE
Q14145	KEAP1	FALSE	FALSE	FALSE	FALSE
Q15257	PTPA	FALSE	FALSE	FALSE	FALSE
Q16531	DDB1	FALSE	FALSE	FALSE	FALSE
Q2QGD7	ZXDC	FALSE	FALSE	FALSE	FALSE
Q53G59	KLHL12	FALSE	FALSE	FALSE	FALSE
Q53GT1	KLHL22	FALSE	FALSE	FALSE	FALSE
Q5T6F0	DCAF12	FALSE	FALSE	FALSE	FALSE
Q5TAQ9	DCAF8	FALSE	FALSE	FALSE	FALSE
Q5VU92	DCAF12L1	FALSE	FALSE	FALSE	FALSE
Q5XUX0	FBXO31	FALSE	FALSE	FALSE	FALSE
Q5XX13	FBXW10	FALSE	FALSE	FALSE	FALSE
Q66K64	DCAF15	FALSE	FALSE	FALSE	FALSE
Q66K89	E4F1	FALSE	FALSE	FALSE	FALSE
Q693B1	KCTD11	FALSE	FALSE	FALSE	FALSE
Q6DJT9	PLAG1	FALSE	FALSE	FALSE	FALSE
Q6JEL2	KLHL10	FALSE	FALSE	FALSE	FALSE
Q6P050	FBXL22	FALSE	FALSE	FALSE	FALSE
Q6P3S6	FBXO42	FALSE	FALSE	FALSE	FALSE
Q6PCT2	FBXL19	FALSE	FALSE	FALSE	FALSE
Q6PH85	DCUN1D2	FALSE	FALSE	FALSE	FALSE
Q6PJ21	SPSB3	FALSE	FALSE	FALSE	FALSE
Q6R327	RICTOR	FALSE	FALSE	FALSE	FALSE
Q6TDP4	KLHL17	FALSE	FALSE	FALSE	FALSE
Q6X9E4	FBXW12	FALSE	FALSE	FALSE	FALSE
Q6ZW49	PAXIP1	FALSE	FALSE	FALSE	FALSE
Q7L5Y6	DET1	FALSE	FALSE	FALSE	FALSE
Q7Z6M2	FBXO33	FALSE	FALSE	FALSE	FALSE
Q86UW7	CADPS2	FALSE	FALSE	FALSE	FALSE
Q86WB0	ZC3HC1	FALSE	FALSE	FALSE	FALSE
Q86WC4	OSTM1	FALSE	FALSE	FALSE	FALSE
Q86XK2	FBXO11	FALSE	FALSE	FALSE	FALSE
Q8IW03	SIAH3	FALSE	FALSE	FALSE	FALSE
Q8IWE4	DCUN1D3	FALSE	FALSE	FALSE	FALSE
Q8IX12	CCAR1	FALSE	FALSE	FALSE	FALSE
Q8IXQ5	KLHL7	FALSE	FALSE	FALSE	FALSE
Q8IYA8	IHO1	FALSE	FALSE	FALSE	FALSE
Q8N1E6	FBXL14	FALSE	FALSE	FALSE	FALSE
Q8N3Y1	FBXW8	FALSE	FALSE	FALSE	FALSE
Q8N531	FBXL6	FALSE	FALSE	FALSE	FALSE
Q8N5Z5	KCTD17	FALSE	FALSE	FALSE	FALSE
Q8N7C3	TRIML2	FALSE	FALSE	FALSE	FALSE
Q8N806	UBR7	FALSE	FALSE	FALSE	FALSE
Q8NB15	ZNF511	FALSE	FALSE	FALSE	FALSE
Q8NCQ5	FBXO15	FALSE	FALSE	FALSE	FALSE
Q8NEZ5	FBXO22	FALSE	FALSE	FALSE	FALSE
Q8NFD5	ARID1B	FALSE	FALSE	FALSE	FALSE
Q8NFZ0	FBH1	FALSE	FALSE	FALSE	FALSE
Q8NHM5	KDM2B	FALSE	FALSE	FALSE	FALSE
Q8NI29	FBXO27	FALSE	FALSE	FALSE	FALSE
Q8TB52	FBXO30	FALSE	FALSE	FALSE	FALSE
Q8TCJ0	FBXO25	FALSE	FALSE	FALSE	FALSE
Q8TE67	EPS8L3	FALSE	FALSE	FALSE	FALSE
Q8TEB1	DCAF11	FALSE	FALSE	FALSE	FALSE
Q8TEL6	TRPC4AP	FALSE	FALSE	FALSE	FALSE
Q8WV16	DCAF4	FALSE	FALSE	FALSE	FALSE
Q8WXG1	RSAD2	FALSE	FALSE	FALSE	FALSE
Q8WXH4	ASB11	FALSE	FALSE	FALSE	FALSE
Q8WXH5	SOCS4	FALSE	FALSE	FALSE	FALSE
Q8WZ19	KCTD13	FALSE	FALSE	FALSE	FALSE
Q8WZ60	KLHL6	FALSE	FALSE	FALSE	FALSE
Q92466	DDB2	FALSE	FALSE	FALSE	FALSE
Q92630	DYRK2	FALSE	FALSE	FALSE	FALSE
Q92831	KAT2B	FALSE	FALSE	FALSE	FALSE
Q92844	TANK	FALSE	FALSE	FALSE	FALSE
Q969H0	FBXW7	FALSE	FALSE	FALSE	FALSE
Q969P5	FBXO32	FALSE	FALSE	FALSE	FALSE
Q969U6	FBXW5	FALSE	FALSE	FALSE	FALSE
Q96CS3	FAF2	FALSE	FALSE	FALSE	FALSE
Q96D21	RASD2	FALSE	FALSE	FALSE	FALSE
Q96DX5	ASB9	FALSE	FALSE	FALSE	FALSE
Q96GG9	DCUN1D1	FALSE	FALSE	FALSE	FALSE
Q96JP5	ZFP91	FALSE	FALSE	FALSE	FALSE
Q96JY6	PDLIM2	FALSE	FALSE	FALSE	FALSE
Q96K83	ZNF521	FALSE	FALSE	FALSE	FALSE
Q96M02	C10orf90	FALSE	FALSE	FALSE	FALSE
Q96M94	KLHL15	FALSE	FALSE	FALSE	FALSE
Q96ME1	FBXL18	FALSE	FALSE	FALSE	FALSE
Q96Q27	ASB2	FALSE	FALSE	FALSE	FALSE
Q96RU7	TRIB3	FALSE	FALSE	FALSE	FALSE
Q96S21	RAB40C	FALSE	FALSE	FALSE	FALSE
Q96SW2	CRBN	FALSE	FALSE	FALSE	FALSE
Q99618	CDCA3	FALSE	FALSE	FALSE	FALSE
Q99619	SPSB2	FALSE	FALSE	FALSE	FALSE
Q99732	LITAF	FALSE	FALSE	FALSE	FALSE
Q9BR09	NEURL2	FALSE	FALSE	FALSE	FALSE
Q9BTE7	DCUN1D5	FALSE	FALSE	FALSE	FALSE
Q9BXM7	PINK1	FALSE	FALSE	FALSE	FALSE
Q9BYN7	ZNF341	FALSE	FALSE	FALSE	FALSE
Q9C0C7	AMBRA1	FALSE	FALSE	FALSE	FALSE
Q9C0C9	UBE2O	FALSE	FALSE	FALSE	FALSE
Q9H0A0	NAT10	FALSE	FALSE	FALSE	FALSE
Q9H0F6	SHARPIN	FALSE	FALSE	FALSE	FALSE
Q9H0H3	KLHL25	FALSE	FALSE	FALSE	FALSE
Q9H2C0	GAN	FALSE	FALSE	FALSE	FALSE
Q9H3F6	KCTD10	FALSE	FALSE	FALSE	FALSE
Q9H469	FBXL15	FALSE	FALSE	FALSE	FALSE
Q9H4M3	FBXO44	FALSE	FALSE	FALSE	FALSE
Q9H765	ASB8	FALSE	FALSE	FALSE	FALSE
Q9NR09	BIRC6	FALSE	FALSE	FALSE	FALSE
Q9NRD0	FBXO8	FALSE	FALSE	FALSE	FALSE
Q9NRD1	FBXO6	FALSE	FALSE	FALSE	FALSE
Q9NRM6	IL17RB	FALSE	FALSE	FALSE	FALSE
Q9NSE2	CISH	FALSE	FALSE	FALSE	FALSE
Q9NVF7	FBXO28	FALSE	FALSE	FALSE	FALSE
Q9NVR0	KLHL11	FALSE	FALSE	FALSE	FALSE
Q9NWN3	FBXO34	FALSE	FALSE	FALSE	FALSE
Q9NWZ3	IRAK4	FALSE	FALSE	FALSE	FALSE
Q9NXF7	DCAF16	FALSE	FALSE	FALSE	FALSE
Q9NXK8	FBXL12	FALSE	FALSE	FALSE	FALSE
Q9NZJ0	DTL	FALSE	FALSE	FALSE	FALSE
Q9P2G9	KLHL8	FALSE	FALSE	FALSE	FALSE
Q9P2J3	KLHL9	FALSE	FALSE	FALSE	FALSE
Q9P2K6	KLHL42	FALSE	FALSE	FALSE	FALSE
Q9P2N7	KLHL13	FALSE	FALSE	FALSE	FALSE
Q9UDY8	MALT1	FALSE	FALSE	FALSE	FALSE
Q9UF56	FBXL17	FALSE	FALSE	FALSE	FALSE
Q9UH77	KLHL3	FALSE	FALSE	FALSE	FALSE
Q9UH90	FBXO40	FALSE	FALSE	FALSE	FALSE
Q9UHB7	AFF4	FALSE	FALSE	FALSE	FALSE
Q9UIE0	ZNF230	FALSE	FALSE	FALSE	FALSE
Q9UJ41	RABGEF1	FALSE	FALSE	FALSE	FALSE
Q9UJP4	KLHL21	FALSE	FALSE	FALSE	FALSE
Q9UJT9	FBXL7	FALSE	FALSE	FALSE	FALSE
Q9UJX6	ANAPC2	FALSE	FALSE	FALSE	FALSE
Q9UK22	FBXO2	FALSE	FALSE	FALSE	FALSE
Q9UK53	ING1	FALSE	FALSE	FALSE	FALSE
Q9UK96	FBXO10	FALSE	FALSE	FALSE	FALSE
Q9UK97	FBXO9	FALSE	FALSE	FALSE	FALSE
Q9UK99	FBXO3	FALSE	FALSE	FALSE	FALSE
Q9UKA1	FBXL5	FALSE	FALSE	FALSE	FALSE
Q9UKA2	FBXL4	FALSE	FALSE	FALSE	FALSE
Q9UKB1	FBXW11	FALSE	FALSE	FALSE	FALSE
Q9UKC9	FBXL2	FALSE	FALSE	FALSE	FALSE
Q9UKT5	FBXO4	FALSE	FALSE	FALSE	FALSE
Q9UKT6	FBXL21P	FALSE	FALSE	FALSE	FALSE
Q9UKT7	FBXL3	FALSE	FALSE	FALSE	FALSE
Q9UKT8	FBXW2	FALSE	FALSE	FALSE	FALSE
Q9UM11	FZR1	FALSE	FALSE	FALSE	FALSE
Q9UM63	PLAGL1	FALSE	FALSE	FALSE	FALSE
Q9UMN6	KMT2B	FALSE	FALSE	FALSE	FALSE
Q9UNL4	ING4	FALSE	FALSE	FALSE	FALSE
Q9Y297	BTRC	FALSE	FALSE	FALSE	FALSE
Q9Y2K7	KDM2A	FALSE	FALSE	FALSE	FALSE
Q9Y2M5	KLHL20	FALSE	FALSE	FALSE	FALSE
Q9Y330	ZBTB12	FALSE	FALSE	FALSE	FALSE
Q9Y3I1	FBXO7	FALSE	FALSE	FALSE	FALSE
Q9Y3V2	RWDD3	FALSE	FALSE	FALSE	FALSE
Q9Y4B6	DCAF1	FALSE	FALSE	FALSE	FALSE
Q9Y574	ASB4	FALSE	FALSE	FALSE	FALSE
Q9Y575	ASB3	FALSE	FALSE	FALSE	FALSE
Q9Y6I7	WSB1	FALSE	FALSE	FALSE	FALSE
