## Supplementary material for "Structure-guided analysis and prediction of human E2–E3 ligase pairing specificity": SI Appendix, Data S2

uniprot_id	truncation_sequence
A0AVI4	LETFASLVEVNPAYSVPSSQELEACIGCMQTRASVKLVKTCQEAATGECQQCYCRPMWCLTCMGKWFASRQDPLRPDTWLASRVPCPTCRARFCILDVCT
A1L020	GRDCMVCFESEVTAALVPCGHNLFCMECAVRICERTDPECPVCHITATQAI
A6NCK2	DFSHAFQKELTCVICLNYLVDPVTICCGHSFCRPCLCLSWEEAQSPANCPACREPSPKMDFKTNILLKNLVTIARKASLWQFLSSEKQICGTHRQTKKMFCDMDKSLLCLLCSNSQEHGAHKHYPIEEAAEEDR
A6NCQ9	GSECPVCYEKFRDLEGASRTLSCGHVFCHDCLVKYLLSTRVDGQVQRTLVCPICRYVTFLSKKSSRWPSMLDKSSQTLAVPVGLPSVPPLDSLGHTNPLAASSPAWRPPPGQARPPGSPGQSAQLPLDLLPSLPRESQIFVISRHGMPLG
A6NDI0	MNSGILQVFQRELICPICMNYFIDPVTIDCGHSFCRPCFYLNWKDSPFLVQCSECTKSTGQINLKTNIHFKKMASLARKV
A6NGJ6	DSDDLQVFQNELICCICVNYFIDPVTIDCGHSFCRPCLCLCSEEGRAPMRCPSCRKISEKPNFNTNVVLKKLSSLARQTRPQNI
A6NI03	DSDDLQVFQNELICCICVNYFIDPVTIDCGHSFCRPCLCLCSEEGRAPMRCPSCRKTSEKPNFNTNLVLKKLSSLARQTRPQNI
A6NK02	MAVAAALTGLQAEAKCSICLDYLSDPVTIECGHNFCRSCIQQSWLDLQELFPCPVCRHQCQEGHFRSNTQLGRMIEIAKLLQSTKSNKRK
A6NLI5	MDSDTLRVFQNELICCICVNYFIDPVTTDCVHSFCRPCLCLCSEEGRAPMRCPLCRKISEKPNFNTNVALKKLASLARQTRPQNI
A6NLU0	HFKQIIRCPVCLKDLEEAVQLKCGYACCLQCLNSLQKEPDGEGLLCRFCSVVSQKDDIKPKYKLRALVSIIKELEPKLKSVLT
A6NNE9	HQPICKICFQGAEQGELLNPCRCDGSVRYTHQLCLLKWISERGSWTCELCCYRYHVIAIKMKQPCQWQSISITLVEKVQMIAVILGSLFLIASVTWLLWSAFSPYAVWQRKDILFQICYGMYGFMDLVCIGLIVHEGAAVYRVFKRWRAVNLHWDVLNYDKATDIEESSR
A8MQ27	GECTVCFDGEVDTVIYTCGHMCLCHSCGLRLKRQARACCPICRRPIKDVIKI
A8MTL3	DWFHCNQCFRKDGAHFFVTSCGHIFCKKCVTLEKCAVCGTACKHLALSDNLKPQEKMFFKS
C9J1S8	MNSGISQVFQRELTCPICLNYFIDPVTIDCGHSFCRPCFYLNWQDIPILTQCFECLKTTQQRNLKTNIRLKKMASRARKASLWL
E7ERA6	ASPLECSICFSGYDNIFKTPKELSCTHVFCLECLARLAAAQPVGRPGGEAVPCPFCRQPTAVPPAGAPALCTSRQLQARMPAHLRREEPVWLEGTKLCCQ
F8VTS6	HFKQIIRCPVCLKDLEEAVQLKCGYACCLQCLNSLQKEPDGEGLLCRFCSVVSQKDDIKPKYKLRALVSIIKELEPKLKSVLT
I1YAP6	SELTCSICTDYLTDPVTICCGHRFCSPCLCLLWEDTLTPNCCPVCREISQQMYFKRIIFAEKQVI
M0QZC1	PVECLICVSSFDGVFKLPKRLDCGHVFCLECLARLSLATAGGGNAVACPVCRAPTRLAPRRGLPALPTQSGLLPRDARAPPSRQGSVRFDRRRGLLYLRPPPPPPGPRKARAPPPPPPLRL
O00237	IPTDYIKNLPMWRFKCLGVQSEEEMSEGSQDTENDSESENTDTLSSEKEVFEDKQSVLHNSPGTASHCDAEACSCANKYCQTSPCERKGRSYGSYNTNEDMEPDWLTWPADMLHCTECVVCLENFENGCLLMGLPCGHVFHQNCIVMWLAGGRHCCPVCRWPSYKKKQ
O00463	IEYQFVERLEERYKCAFCHSVLHNPHQTGCGHRFCQHCILSLRELNTVPICPVDKEVIKSQEVFKDNCCKREVLNLYVYCSNAPGCNAKVILGRYQDHLQQCLFQ
O00623	LPKMKTVCPLCRKTRVNDTVLATSGYVFCYRCVFHYVRSHQACPITGYPTEVQHLIKLYSPEN
O00635	ASTTSTKKMMEEATCSICLSLMTNPVSINCGHSYCHLCITDFFKNPSQKQLRQETFCCPQCRAPFHMDSLRPNKQLGSLIEALKETD
O14686	CAVCEGPGELCDLFFCTSCGHHYHGACLDTALTARKRAGWQCPECKVCQACRKPGNDSKMLVCETCDKGYHTFCLKPPMEELPAHSWKCKACRVCRACGAGSAELNPNSEWFENYSLCHRCHKAQGGQTIRSVAEQHTPVCSRFSPPEPGDTPTDEPDALYVACQGQPKGGHVTSMQPKEPGPLQCEAKPLGKAGVQLEPQLEAPLNEEMPLLPPPEESPLSPPPEESPTSPPPEASRLSPPPEELPASPLPEALHLSRPLEESPLSPPPEESPLSPPPESSPFSPLEESPLSPPEESPPSPALETPLSPPPEASPLSPPFEESPLSPPPEELPTSPPPEASRLSPPPEESPMSPPPEESPMSPPPEASRLFPPFEESPLSPPPEESPLSPPPEASRLS…
O15151	NMEDCQNLLKPCSLCEKRPRDGNIIHGRTGHLVTCFHCARRLKKAGASCPICKKEIQLVIKVFIA
O15164	NLLDTCAVCHQNIQSRAPKLLPCLHSFCQRCLPAPQRYLMLPAPMLGSAETPPPVPAPGSPVSGSSPFATQVGVIRCPVCSQECAERHIIDNFFVKDT
O15344	METLESELTCPICLELFEDPLLLPCAHSLCFNCAHRILVSHCATNESVESITAFQCPTCRHVITLSQRGLDGLKRNVTLQNIIDRFQKAS
O15541	EEIPFKCFICRQSFQNPVVTKCRHYFCESCALQHFRTTPRCYVCDQQTNGVFNPAKELIAKLEKHRATGE
O43164	PPASKESIDGLPETLVLEDHTAIGQEQCCPICCSEYIKDDIATELPCHHFFHKPCVSIWLQKSGTCPVCRRHFPP
O43255	PVSPQHHELTSLFECPVCFDYVLPPILQCQAGHLVCNQCRQKLSCCPTCRGALTPSIRNLAMEKVASAVLFPCKYATTGCSLTLHHTEKPEHEDICEYRP
O43567	LRKDQLKKLPVHKFKKGDEYDVCAICLDEYEDGDKLRILPCSHAYHCKCVDPWLTKTKKTCPVCKQKV
O60260	FYVYCKGPCQRVQPGKLRVQCSTCRQATLTLTQGPSCWDDVLIPNRMSGECQSPHCPGTSAEFFFKCGAHPTSDKETSVALHLIATNSRNITCITCTDVRSPVLVFQCNSRHVICLDCFHLYCVTRLNDRQFVHDPQLGYSLPCVAGCPNSLIKELHHFRILGEEQYNRYQQYGAEECVLQMGGVLCPRPGCGAGLLPEPDQRKVTCEGGNGLGCGFAFCRECKEAYHEGECSAV
O60291	IYGIENKNNQETKPSDDENSDNSNECVVCLSDLRDTLILPCRHLCLCTSCADTLRYQANNCPICRLPFRALLQIRAVRKKPGALSPVSFSPVLAQSLEHDEHSCPFKKSKPHPASLASKKPKRETNSDSVPPGYEPISLLEALNG
O60337	EDICRVCRSEGTPEKPLYHPCVCTGSIKFIHQECLVQWLKHSRKEYCELCKHRFAFTPIY
O60683	AVSRNPLCTLCLEERRHPTATPCGHLFCWECITAWCSSKAECPLCREKFPPQKLIYLRHYR
O60858	MELLEEDLTCPICCSLFDDPRVLPCSHNFCKKCLEGILEGSVRNSLWRPAPFKCPTCRKETSATGINSLQVNYSLKGIVEKYNKIKIS
O75150	ADEILQEEIKEYKARLTCPCCNTRKKDAVLTKCFHVFCFECVRGRYEARQRKCPKCNAAFGAHDFHRIYI
O75382	DKQFLVCSICLDRYQCPKVLPCLHTFCERCLQNYIPAQSLTLSCPVCRQTSILPEQGVSALQNNFFISSLMEAMQ
O75592	CMICFTEALSAAPAIQLDCSHIFHLQCCRRVLENRWLGPRITFGFISCPICK
O75677	AALFQEASSCPVCSDYLEKPMSLECGCAVCFKCINSLQKEPHGEDLLCCCCSMVSQKNKIRPSWQLERLASHIKELEPKLKKILQ
O75678	SRRVDMAALFQEASSCPVCSDYLEKPMSLECGCAVCLKCINSLQKEPHGEDLLCCCSSMVSRKNKIRRNRQLERLASHIKELEPKLKKILQ
O75679	AALFQEASSCPVCSDYLEKPMSLECGCTVCLKCINSLQKEPHGEDLLCCCCSMVSQRNKIRPNRQLERLVSHIKELEPKLKKILQ
O75928	VRQLTSAMLLQRLKMKGIRNPDHSRALIKEKLTADPDSEIATTSLRVSLMCPLGKMRLTIPCRAVTCTHLQCFDAALYLQMNEKKPTWICPVCDKKAAYESLILDGLFMEILNDCSDVDEIKFQEDGSWCPM
O76050	QWSDECTICYEHAVDTVIYTCGHMCLCYACGLRLKKALHACCPICRRPIKDIIKTYRSS
O76064	KEEVLSHMNDVLENELQCIICSEYFIEAVTLNCAHSFCSYCINEWMKRKIECPICRKDIKSKTYSLVLDNCINKMVNNLSSEVKERRIVLIRERKAKR
O94822	GVEDCMICFSVIHGFNYSLPKKACRTCKKKFHSACLYKWFTSSNKSTCPLCRETFF
O94941	IQDVPEEFLDPITLEIMPCPMLLPSGKVIDQSTLEKCNRSEATWGRVPSDPFTGVAFTPHSQPLPHPSLKARIDHFLLQHSIPGCHLLGRAQTALAVIPSSIVLPSQKRKIEQAEHVPDSNFGVNASCFSATSPLVLPTTSEHTAKKMKATNEPSLTHMDCSTGPLSHEQKLSQSLEIALASTLGSMPSFTARLTRGQLQHLGTRGSNTSWRPGTGSEQPGSILGPECASCKRVFSPYFKKEPVYQLPCGHLLCRPCLGEKQRSLPMTCTACQRPVASQDVLRVHF
O94972	DEQSVESIAEVFRCFICMEKLRDARLCPHCSKLCCFSCIRRWLTEQRAQCPHCRAPLQLRELVNCRWAEEVTQQLDTLQLCSLT
O95155	AEIDYSDAPDEFRDPLMDTLMTDPVRLPSGTIMDRSIILRHLLNSPTDPFNRQTLTESMLEPVPELKEQIQAWMREKQNSDH
O95159	MGLCKCPKRKVTNLFCFEHRVNVCEHCLVANHAKCIVQSYLQWLQDSDYNPNCRLCNIPLASRETTRLVCYDLFHWACLNERAAQLPRNTAPAGYQCPSCNGPIFPPTNLAGPVASALREKLATVNWARA
O95376	QFTCLTYKESEGALNEHMTSLASVLKVSHSVAKLILVNFHWQVSEILDRYKSNSAQLLVEARVQPNPSKHVPTSHPPHHCAVCMQFVRKENLLSLACQHQFCRSCWEQHCSVLVKDGVGVGVSCMAQDCPLRTPEDFVFPLLPNEELREKYRRYLFRDYVESHYQLQLCPGADCPMVIRVQEPRARRVQCNRCNEVFCFKCRQMYHAPTDCATIRKWLTKC
O95628	MSRSPDAKEDPVECPLCMEPLEIDDINFFPCTCGYQICRFCWHRIRTDENGLCPACRKPYPEDPAVYKPLSQEELQRIK
P0CI25	MNSGILQVFQGELICPLCMNYFIDPVTIDCGHSFCRPCFYLNWQDIPFLVQCSECTKSTEQINLKTNIHLKKMASLARKV
P0CI26	GILQVFQGELICPLCMNYFIDPVTIDCGHSFCRPCFYLNWQDIPFLVQCSECTKSTEQINLKTNIHLKKMASLARKV
P0DH78	RTDCIICCSAYDLSGHLPRRLYCGHTFCQACVRRLDTPAPEQRWIPCPQCRQSTPTPRGGVAMLDLDLAAFLAVKAEREP
P0DTL6	CTVCLDLPKASVYQCTNGHLMCAGCFIHLLADARLKEEQATCPNCR
P14373	SVAECLQQETTCPVCLQYFAEPMMLDCGHNICCACLARCWGTAETNVSCPQCRETFPQRHMRPNRHLANVTQLVKQLRTER
P15918	QHKRRAQARISSKDVMKKIANCSKIHLSTKLLAVDFPEHFVKSISCQICEHILADPVETNCKHVFCRVCILRCLKVMGSYCPSCRYPCFPTDLESPVKSFLSVLNSLMVKCPAKECNEEVSLEKYNHHISSHK
P19474	MASAARLTMMWEEVTCPICLDPFVEPVSIECGHSFCQECISQVGKGGGSVCPVCRQRFLLKNLRPNRQLANMVNNLKEISQEAREGTQGERCAVHGERLHLFCEKDGKALCW
P22681	QDHIKVTQEQYELYCEMGSTFQLCKICAENDKDVKIEPCGHLMCTSCLTSWQESEGQGCPFCRCEIKGTEPIVVDPFD
P28328	GKECALCGEWPTMPHTIGCEHIFCYFCAKSSFLFDVYFTCPKCGTEVHSLQPLKSG
P29590	EEFQFLRCQQCQAEAKCPKLLPCLHTLCSGCLEASGMQCPICQAPWPLGADTPALDNVFFESLQRRLSVYRQIVDAQAVCTRCKESADFWCFECEQLLCAKCFEAHQWFLKHEARPLAELRNQSVREFLDGTRKT
P35226	RIKITELNPHLMCVLCGGYFIDATTIIECLHSFCKTCIVRYLETSKYCPICDVQVHKTRPLLNIRSDKTLQDIVYKLVPGLFKNEMKRRRDFYAAHPSAD
P35227	MHRTTRIKITELNPHLMCALCGGYFIDATTIVECLHSFCKTCIVRYLETNKYCPMCDVQVHKTRPLLSIRSDKTLQDIVYKLVPGLFKDEMKRRRDFYAAYPLTEVPNGSNEDRGEVLEQ
P36406	VKVLECGVCEDVFSLQGDKVPRLLLCGHTVCHDCLTRLPLHGRAIRCPFDRQVTDLGDSGVWGLKKNFALLELLE
P38398	SALRVEEVQNVINAMQKILECPICLELIKEPVSTKCDHIFCKFCMLKLLNQKKGPSQCPLCKNDITKRSLQESTRFSQLVEELLKIICAFQLDTG
P49754	CESCLSPILPSDAAKPFSVVVFHCRHMFHKECLPMPSMNSAAQFCNICS
P50876	PLVSCKLCLGEYPVEQMTTIAQCQCIFCTLCLKQYVELLIKEGLETAISCPDAACPKQGHLQENEIECMVAAEIMQRYKKLQFEREVLFDPCRTWCPASTCQAVCQLQDVGLQTPQPVQCKACRMEFCSTCKASWHPGQGCPETMPITFLPGETSAAFKMEEDDAPIKRCPKCKVYIERDEGCAQMMCKNCKHAFCWYCLESLDDDFLLIHYDKGPCRNKLGH
P51948	MDDQGCPRCKTTKYRNPSLKLMVNVCGHTLCESCVDLLFVRGAGNCPECGTPLRKSNFRVQLFED
P53804	CKFPPVPDAICCYQKCHGYSKIQIYITDPDFKGFIRISCCQYCKIEFHMNCWKKLKTTTFNDKIDKDFLQGICLTPDCEGVISKIIIFSSGGEVKCEFEHKVIKEKVPPRPILKQKCSSLEKLRLKEDKKLKRKIQKKEAKKLAQERMEEDLRESNPPKNEEQKETVDNVQRCQFLDDRILQCIKQYADKIKSGIQNTAMLLKELLSWKVLSTEDYTTCFSSRNFLNEAVDYVIRHLIQENNRVKTRIFLHVLSELKEVEPKLAAWIQKLNSFGLDATGTFFSRYGASLKLLDFSIMTFLWNEKYGHKLDSIEGKQLDYFSEPASLKEARCLIWLLEEHRDKFPALHSALDEFFDIMDSRCTVLRKQDSGEAPFSSTKVKNKSKKKKPKDSKPMLVGSG…
P62877	RFEVKKWNAVALWAWDIVVDNCAICRNHIMDLCIECQANQASATSEECTVAWGVCNHAFHFHCISRWLKTRQVCPLDNREWEFQKYGH
P78317	SCPICMDGYSEIVQNGRLIVSTECGHVFCSQCLRDSLKNANTCPTCRKKINHKRYHPIYI
P98170	SSQTSLQKEISTEEQLRRLQEEKLCKICMDRNIAIVFVPCGHLVTCKQCAEAVDKCPMCYTVITFKQKIF
Q00987	NAIEPCVICQGRPKNGCIVHGKTGHLMACFTCAKKLKKRNKPCPVCRQPIQMIVLT
Q06587	SKTWELSLYELHRTPQEAIMDGTEIAVSPRSLHSELMCPICLDMLKNTMTTKECLHRFCSDCIVTALRSGNKECPTCRKKLVSKRSLRPDPNFDALISKIYPSRE
Q09472	SPQTLCCYGKQLCTIPRDATYYSYQNRYHFCEKCFNEIQGESVSLGDDPSQPQTTINKEQFSKRKNDTLDPELFVECTECGRKMHQICVLHHEIIWPAGFVCDGCLKKSARTRKENKFSAKRLPSTRLGTFLENRVNDFLRRQNHPESGEVTVRVVHASDKTVEVKPGMKARFVDSGEMAESFPYRTKALFAFEEIDGVDLCFFGMHVQEYGSDCPPPNQRRVYISYLDSVHFFRPKCLRTAVYHEILIGYLEYVKKLGYTTGHIWACPPSEGDDYIFHCHPPDQKIPKPKRLQEWYKKMLDKAVSERIVHDYKDIFKQATEDRLTSAKELPYFEGDFWPNVLEESIKELEQEEEERKREENTSNESTDVTKGDSKNAKKKNNKKTSKNKSSLSRGNKK…
Q12899	ATSAPLRSLEEEVTCSICLDYLRDPVTIDCGHVFCRSCTTDVRPISGSRPVCPLCKKPFKKENIRPVWQLASLVENIERLKVDK
Q12933	QPGFSKTLLGTKLEAKYLCSACRNVLRRPFQAQCGHRYCSFCLASILSSGPQNCAACVHEGIYEEGISILESSSAFPDNAARREVESLPAVCPSDGCTWKGTLKEYESCHEGRCP
Q12986	VETHTGSLIEQLTTEKYECMVCCELVRVTAPVWSCQSCYHVFHLNCIKKWARSPASQADGQSGWRCPACQNVSAHVPNTYTCFCGKVKNPEWSRNEIPHSCGEVCRKKQPGQDCPHSCNLLCHPGPCPPCP
Q13049	LDALREVLECPICMESFTEEQLRPKLLHCGHTICRQCLEKLLASSINGVRCPFCSKITRITSLTQLTDNLTVLKIIDTAGLSEAVGLLMCRSCGRRLPRQFCRSCGLVLCEPCREADHQPPGHCTLPVKEAAEERRRDFGEKLTRLRELMGELQRRKAALEGVSKDLQARYKAVLQEYGHEERRVQDELARSRKFFTGSLAEVEKSNSQVVEEQSYLLNIAEVQAVSRCDYF
Q13064	DMELSFAVQRGMDKVCGICMEVVYEKANPNDRRFGILSNCNHSFCIRCIRRWRSARQFENRIVKSCPQCRVTSELVIPSEFWVEEEEEKQKLIQQYKEAMSNKACRYFAEGRGNCPFGDTCFYKH
Q13114	EKFVKTVEDKYKCEKCHLVLCSPKQTECGHRFCESCMAALLSSSSPKCTACQESIVKDKVFKDNCCKREILALQIYCRNESRGCAEQLMLGHLLVHLKNDCHFEE
Q13191	DHIKVTQEQYELYCEMGSTFQLCKICAENDKDVKIEPCGHLMCTSCLTAWQESDGQGCPFCRCEIKGTEPIIVDP
Q13233	ETNRRVNKVMRARLYLLQQIGPNSFLIGGDSPDNKYRVFIGPQNCSCARGTFCIHLLFVMLRVFQLEPSDPMLWRKTLKNFEVESLFQKYHSRRSSRIKAPSRNTIQKFVSRMSNSHTLSSSSTSTSSSENSIKDEEEQMCPICLLGMLDEESLTVCEDGCRNKLHHHCMSIWAEECRRNREPLICPLCRSKWRSHDF
Q13263	LLEHCGVCRERLRPEREPRLLPCLHSACSACLGPAAPAAANSSGDGGAAGDGTVVDCPVCKQQCFSKDIVENYFMRDSGSKAATD
Q13356	RLPFDHCSLSLQPFVYPVCTPDGIVFDLLNIVPWLKKYGTNPSNGEKLDGRSLIKLNFSKNSEGKYHCPVLFTVFTNNTHIVAVRTTGNVYAYEAVEQLNIKAKNFRDLLTDEPFSRQDIITLQDPTNLDKFNVSNFYHVKNNMK
Q13434	KQLCPYAAVGQCRYGENCVYLHGDLCDMCGLQVLHPMDAAQRSQHIQACIEAHEKDMEFSFAVQRSKDKVCGICMEVVYEKANPNEHRFGILSNCNHTFCLKCIRKWRSAKEFESRIVKSCPQCRITSNFVIPSEYWVEEKEEKQKLIQKYKEAM
Q13489	SDLPVEEQLRRLQEERTCKVCMDKEVSIVFIPCGHLVVCKDCAPSLRKCPICRSTIKGTVRTFLS
Q13490	SDDLSLIRKNRMALFQQLTCVLPILDNLLKANVINKQEHDIIKQKTQIPLQARELIDTILVKGNAAANIFKNCLKEIDSTLYKNLFVDKNMKYIPTEDVSGLSLEEQLRRLQEERTCKVCMDKEVSVVFIPCGHLVVCQECAPSLRKCPICRGIIKGTVRT
Q13501	MVHPNVICDGCNGPVVGTRYKCSVCPDYDLCSVCEGKGLHRGHTKLAFPS
Q13702	CGLCGESIGEKNSRLQALPCSHIFHLRCLQNNGTRSCPNCR
Q14139	EEETYADACDEFLDPIMSTLMCDPVVLPSSRVTVDRSTIARHLLSDQTDPFNRSPLTMDQIRPNTELKEKIQRWLAERKQQKEQLE
Q14258	CPLAEELSCSICLEPFKEPVTTPCGHNFCGSCLNETWAVQGSPYLCPQCRAVYQARPQLHKNTVLCNVVEQFLQADLAREP
Q14527	DEERKIYQSVKNEGRATIGRYFNEGTVLAHYADVLGLLLRLRQICCHTYLLTNAVSSNGPSGNDTPEELRKKLIRKMKLILSSGSDEECAICLDSLTVPVITHCAHVFCKPCICQVIQNEQPHAKCPLCRNDIHEDNLLEC
Q149N8	TEEIHWLHFSPVERHFYHRQHEVCCQDVVVKLRKISDWALKLSSLDRRTVTSILYPLLRLRQACCHPQAVRGEFLPLQKSTMTMEELLTSLQKKCGTECEEAHRQLVCALNGLAGIHIIKGEYALAAELYREVLRSSEEHKGKLKTDSLQRLHATHNLMELLIARHPGIPPTLRDGRLEEEAKQLREHYMSKCNTEVAEAQQALYPVQQTIHELQRKIHSNSPWWLNVIHRAIEFTIDEELVQRVRNEITSNYKQQTGKLSMSEKFRDCRGLQFLLTTQMEELNKCQKLVREAVKNLEGPPSRNVIESATVCHLRPARLPLNCCVFCKADELFTEYESKLFSNTVKGQTAIFEEMIEDEEGLVDDRAPTTTRGLWAISETERSMKAILSFAKSHRFDVE…
Q17RB8	RWELLLRRGELLALGGHLKGALEAFAAALRRGAPARPECLGALVDCLVFNYRLRHGLGWSAAPVAGADGGAGGLLRCLGCRGFLSEPVTVPCGHSYCRRCLRRELRARCRLCRDRLPPATASATDAEGTAPRPPPLAAAIAASDFRTSVVLNHLAEKWFPGQRERARAAGRLGELLHQGRYREALAAACEALRAEPSDLIVKIYRAESYAGLQEFKAAIEDLNAVLFQLPDWPEVYFRKGKVLCDAGFLGDALQLFLQCLALDEDFAPAKLQVQKILCDLLLPENLKEGLKESSWSSLPCTKNRPFDFHSVMEESQSLNEPSPKQSEEIPEVTSEPVKGSLNRAQSAQSINSTEMPAREDCLKRVSSEPVLSVQEKGVLLKRKLSLLEQDVIVNEDGRN…
Q1L5Z9	DFECALCMRLLFEPVTTPCGHTFCLKCLERCLDHAPHCPLCKDKLSELLASRNFNITVLAEELIFRYLPDELSDRKRIYDEEMSE
Q2KHN1	DLNLFASPPDSNFVCSVCHGVLKRPARLPCSHIFCKKCILRWLARQKTCPCCRKEVKRKKVVHMNKLRKTIGRLEVKCKNADAGCIVTCPLAHRKGHQDSCPFEL
Q2Q1W2	MASFPETDFQICLLCKEMCGSPAPLSSNSSASSSSSQTSTSSGGGGGGPGAAARRLHVLPCLHAFCRPCLEAHRLPAAGGGAAGEPLKLRCPVCDQKVVLAEAAGMDALPSSAFLL
Q3KNV8	IKLWDINAHITCRLCSGYLIDATTVTECLHTFCRSCLVKYLEENNTCPTCRIVIHQSHPLQYIGHDRTMQDIVYKLVPGLQEAEMRKQREFYHKLGMEVP
Q495C1	MANWVFCNRCFQPPHRTSCFSLTNCGHVYCDACLGKGKKNECLICKAPCRTVLLSKHTDADIQAFFMSID
Q495X7	EFVTALVNLQEESSCPICLEYLKDPVTINCGHNFCRSCLSVSWKDLDDTFPCPVCRFCFPYKSFRRNPQLRNLTEIAKQLQIRRSKRKR
Q496Y0	EVWDGFKCRKCHGFLSDPVSLSCGHTFCKLCLERGRAADRRCALCGVKLSALMVATGRARGARRAGQQPPPPLRVNVVLSGLLGKLFPGPARASQLRHEGNRLYRERQVEAALLKYNEAVKLAPNDHLLYSNRSQIYFTLESHENALHDAEIACKLRPMGFKAHFRKAQALATLGKVEEALREFLYCVSLDGKNKRARCEAQRDNLELPHCSSQEEAAARGDGSSLMDPAKVKGDGQQHHMKDQEEEEEKWDATSPKAASSKTGKCQEKKRKHCQIESQEETGMPNKASKQDPPTDQGDKPALSLPLASFDASDLECALCMRLFYEPVTTPCGHTFCLKCLERCLDHNAKCPLCKDGLSQCLASRKYSKNVIMEELIAKFLPEELKERRKLYEEEM
Q5EBN2	EFVTALADLRAEASCPICLDYLKDPVTISCGHNFCLSCIIMSWKDLHDSFPCPFCHFCCPERKFISNPQLGSLTEIAKQLQIRSKKRKRQ
Q5M7Z0	QPSYGVAASKRQCSDVDDICSICQAEFQKPILLICQHIFCEECMTLWFNREKTCPLCRTVISDHI
Q5T0T0	SQDICRICHCEGDDESPLITPCHCTGSLHFVHQACLQQWIKSSDTRCCELCKYEFIMETK
Q5T197	CVVCQAPETPESYVCRTLDCEAVYCWSCWDDMRQRCPVCT
Q5T4S7	GLTCCICREGYKFQPTKVLGIYTFTKRVALEEMENKPRKQQGYSTVSHFNIVHYDCHLAAVRLARGREEWESAALQNANTKCNGLLPVWGPHVPESAFATCLARHNTYLQECTGQ
Q5TA31	GPAEAACALCQRAPREPVRADCGHRFCRACVVRFWAEEDGPFPCPECADDCWQRAVEPGRPPLSRRLLAL
Q5TC82	FLSCPICTQTFDETIRKPISLGCGHTVCKMCLNKLHRKACPFDQTTINTDIELLPVNSALLQLVG
Q5U5Q3	HDCVICFENEVIAALVPCGHNLFCMECANKICEKRTPSCPVCQTAVTQAIQI
Q5VTB9	LEYGKPQYTEADVIPCTGEEPGEAKEREALRGAVLNGGPPSTRITPEFSKWASDEMPSTSNGESSKQEAMQKTCKNSDIEKITEDSAVTTFEALKARVRELERQLSRGDRYKCLICMDSYSMPLTSIQCWHVHCEECWLRTLGAKKLCPQCNTITAPGDLRRIYL
Q5VTR2	DEILMEEIKDYKARLTCPCCNMRKKDAVLTKCFHVFCFECVKTRYDTRQRKCPKCNAAFGANDFHRIYIG
Q5W0B1	QNVTLSLTLPITCHICLGKVRQPVICINNHVFCSICIDLWLKNNSQCPACRVPITPENPCKEIIGGTSESEP
Q5XPI4	EDLCPICYAHPISAVFQPCGHKSCKACINQHLMNNKDCFFCKTTIVSVEDW
Q63HN8	CSICLGDAKDPVCLPCDHVHCLRCLRAWFASEQMICPYCL
Q68DV7	QQRTAWAISQLATRRYQASCRQARGEWPDSGSSCSSAPVCAICLEEFSEGQELRVISCLHEFHRNCVDPWLHQHRTCPLCMFNITEG
Q6AZZ1	MDPTALVEAIVEEVACPICMTFLREPMSIDCGHSFCHSCLSGLWEIPGESQNWGYTCPLCRAPVQPRNLRPNWQLANVVEKVRLLRLH
Q6P9F5	EGVCPICQESLKEAVSTNCGHLFCRVCLTQHVEKASASGVFCCPLCRKPCSEEVLGT
Q6PCD5	TCTICLEQWTNAGDHRLSALRCGHLFGYRCISTWLKGQVRKCPQCNKKARHSDIVVLYA
Q6PJ69	AAQLLEEKLTCAICLGLYQDPVTLPCGHNFCGACIRDWWDRCGKACPECREPFPDGAELRRNVALSGVLEVVRAGPARD
Q6PJI9	IEFGVYCSHCRSEVRGTQCAICKGFTFQCAICHVAVRGSSNFCLTCGHGGHTSHMMEWFRTQEVCPTGCGCHCLLESTF
Q6Q0C0	PEPLVFAEQPSVKLCCQLCCSVFKDPVITTCGHTFCRRCALKSEKCPVDNVKLTVVVNNIAVAEQIGELFIHCRHGCRVAGSGKPPIFEVDPRGCPFTIKLSARKDHEGSCDYRP
Q6UWE0	QASECVVCLEREAQMIFLNCGHVCCCQQCCQPLRTCPLCRQDIAQRLRIYHSS
Q6VVB1	ALHELMREAEISLLECKVCFEKFGHRQQRRPRNLSCGHVVCLACVAALAHPRTLALECPFCRRACRGCDTSDCLPVLHLIELLGSALRQSPAAHR
Q6ZMN7	MGFALERFAEAVDPALECKLCGQVLEEPLCTPCGHVFCASCLLPWAVRRRRCPLQCQPLAPGELYRVLPLRSLIQKLRVQCDYRARGCGHSVRLHELEAHVEHCD
Q6ZMU5	MSAAPGLLHQELSCPLCLQLFDAPVTAECGHSFCRACLGRVAGEPAADGTVLCPCCQAPTRPQALSTNLQLARLVEGLAQ
Q6ZMZ0	EVECPLCLVRLPPERAPRLLSCPHRSCRDCLRHYLRLEISESRVPISCPECSERLNPHDIRLLLADPPLMHKYEEFMLRRYLASDPDCRWCPAPDCGYAVIAYGCASCPKLTCEREGCQTEFCYHCKQIWHPNQTCDMARQQRAQTLRVRTKHTS
Q6ZN04	RDCSVCFESEVIAALVPCGHNLFCMECANRICEKSEPECPVCHTAVTQAIRI
Q6ZNA4	NRGASQGTIERCTYPHKYKKVTTDWFSQRKLHCKQDGEEGTEEDTEEKCTICLSILEEGEDVRRLPCMHLFHQVCVDQWLITNKKCPICRVDIEAQLPSES
Q6ZNB6	YTTQTDGDTRELERTKQYVNEAFQAGAMTCLICIASVKRNQAVWSCSGCFCIFHMPCIQKWAKDSQFLVSSVTDDDFGKKDCPWPCPKCRFEYKRSETPSRYYCYCGKVEDPPLDPWLVPHSCGQVCEREFKPPCGHKCLLLCHPGPCPPCPKMVTTTCYCKKAKPIPRRCSAKEWSCQL
Q6ZRF8	IHPLVCPLCHVQYERPCLLDCFHDFCAGCLRGRATDGRLTCPLCQHQTVLKGPSGLPPVDRLLQFLVDSSGDGVEA
Q6ZSG1	AVQNTIERFTFPHKYKKRRPQDGKGKKDEGEESDTDEKCTICLSMLEDGEDVRRLPCMHLFHQLCVDQWLAMSKKCPICRVDIET
Q6ZT12	EAVYDCVICGQSGPSSEDRPTGLVVLLQASSVLGQCRDNVEPKKLPISEEEQIYPWDTCAAVHDVRLSLLQRYFKDSSCLLAVSIGWEGGVYVQTCGHTLHIDCHKSYMESLRNDQVLQGFSVDKGEFTCPLCRQFANSVLPCYPGSNVENNPWQRPSNKSIQDLIKEVEELQGRPGAFPSETNLSKEMESVMKDIKNTTQKKYRDYSKTPGSPDNDFLFMYSVARTNLELELIHRGGNLCSGGASTAGKRSCLNQLFHVLALHMRLYSIDSEYNPWRKLTQLEEMNPQLGYEEQQPEVPILYHDVTSLLLIQILMMPQPLRKDHFTCIVKVLFTLLYTQALAALSVKCSEEDRSAWKHAGALKKSTCDAEKSYEVLLSFVISELFKGKLYHEEGTQEC…
Q6ZTA4	MEEELKCPVCGSLFREPIILPCSHNVCLPCARTIAVQTPDGEQHLPQPLLLSRGSGLQAGAAAAASLEHDAAAGPACGGAGGSAAGGLGGGAGGGGDHADKLSLYSETDSGYGSYTPSLKSPNGVRVLPMVPAPPGSSAAAARGAACSSLSSSSSSITCPQCHRSASLDHRGLRGFQRNRLLEAIVQRYQQGRGAVPGTSAAAAVAICQLCDRTPPEPAATLCEQCDVLYCSACQLKCHPSRGPFAKHRLVQPP
Q6ZWI9	MAKRLQAELSCPVCLDFFSCSISLSCTHVFCFDCIQRYILENHDFRAMCPLCRDVVKVPALEEWQVSVLTLMTKQHNSRLEQSLHVREEL
Q75N03	VHFCDKCGLPIKIYGRMIPCKHVFCYDCAILHEKKGDKMCPGCSDPVQRIEQCTRGSLFMCSIVQGCKRTYLSQRDLQAHINHRH
Q7L0R7	ERLGDAKPRGLTKADIEQLPSYRFNPDSHQSEQTLCVVCFSDFEARQLLRVLPCNHEFHTKCVDKWLKANRTCPICRADAS
Q7L5Y9	SRLVCKISGDVMNENNPPMMLPNGYVYGYNSLLSIRQDDKVVCPRTKEVFHFSQAEKVYIM
Q7Z419	PLITCKLCLCEQSLDKMTTLQECQCIFCTACLKQYMQLAIREGCGSPITCPDMVCLNHGTLQEAEIACLVPVDQFQLYQRLKFEREVHLDPYRTWCPVADCQTVCPVASSDPGQPVLVECPSCHLKFCSCCKDAWHAEVSCRDSQPIVLPTEHRALFGTDAEAPIKQCPVCRVYIERNEGCAQMMCKNCKHTFCWYCLQNLDNDIFLRHYDKGPCRNKLGHSRASVM
Q7Z4K8	NMEKELLCPVCQEMYKQPLVLPCTHNVCQACAREVLGQQGYIGHGGDPSSEPTSPASTPSTRSPRLSRRTLPKPDRLDRLLKSGFGTYPGRKRGALHPQVIMFPCPACQGDVELGERGLAGLFRNLTLERVVERYRQSVSVGG
Q7Z569	LPKCTVCLERMDESVNGILTTLCNHSFHSQCLQRWDDTTCPVCRYCQTPEPVEENKCFECGVQENLWICLICGHIGCGRYVSRHAYKHFEETQHTYAMQLTNHRVWDYAGDNYVHRLVASKTDGKIVQY
Q7Z5L9	AAASRRQSCYLCDLPRMPWAMIWDFTEPVCRGCVNYEGADRVEFVIETARQLKRAHGCFPEGRSPPGAAASAAAKPPPLSAKDILLQQQQQLGHGGPEAAPRAPQALERYPLAAAAERPPRLGSDFGSSRPAASLAQPPTPQPPPVNGILVPNGFSKLEEPPELNRQSPNPRRGHAVPPTLVPLMNGSATPLPTALGLGGRAAASLAAVSGTAAASLGSAQPTDLGAHKRPASVSSSAAVEHEQREAAAKEKQPPPPAHRGPADSLSTAAGAAELSAEGAGKSRGSGEQDWVNRPKTVRDTLLALHQHGHSGPFESKFKKEPALTAGRLLGFEANGANGSKAVARTARKRKPSPEPEGEVGPPKINGEAQPWLSTSTEGLKIPMTPTSSFVSPPPPTAS…
Q7Z6E9	DPIPDELLCLICKDIMTDAVVIPCCGNSYCDECIRTALLESDEHTCPTCHQNDVSPDALIANKFLRQAVNNFKNETG
Q7Z6J0	MDESALLDLLECPVCLERLDASAKVLPCQHTFCKRCLLGIVGSRNELRCPECRTLVGSGVEELPSNILLVRLLDGIKQRP
Q86SE9	KHLVKDFNPYITCYICKGYLIKPTTVTECLHTFCKTCIVQHFEDSNDCPRCGNQVHETNPLEMLRLDNTLEEIIFKLVPGLREQELERESEFWKK
Q86T96	EKDSYICAVCLDVYFNPYMCYPCHHIFCEPCLRTLAKDNPSSTPCPLCRTIISRVFFQTELNNATKTFFTKEYLKIKQSFQKSNSAKW
Q86TM6	RNMNTLYPDATPEELQAMDNVCIICREEMVTGAKRLPCNHIFHTSCLRSWFQRQQTCPTCRMDVLRAS
Q86UD3	NDRPMCRICHEGSSQEDLLSPCECTGTLGTIHRSCLEHWLSSSNTSYCELCHFRFAVERK
Q86UK7	APERGGGSCVLCCGDLEATALGRCDHPVCYRCSTKMRVLCEQRYCAVCREELRQVVFGKKLPAFATIPIHQLQHEKKYDIYFADGKVYALYRQLLQHECPRCPELPPFSLFGDLEQHMRRQHELFCCRLCLQHLQIFTYE
Q86UV6	AWQVSLLELEDWLQCPICLEVFKESLMLQCGHSYCKGCLVSLSYHLDTKVRCPMCWQVVDGSSSLPNVSLAWVIEALRL
Q86UV7	SLLELEDRLQCPICLEVFKESLMLQCGHSYCKGCLVSLSYHLDTKVRCPMCWQVVDGSSSLPNVSLAWVIEALRL
Q86UW9	PEPEQVIKNYTEELKVPPDEDCIICMEKLSTASGYSDVTDSKAIGSLAVGHLTKCSHAFHLLCLLAMYCNGNKDGSLQCPSCKTIYGEKT
Q86WT6	LPSKVVIQDITMELHCPLCNDWFRDPLMLSCGHNFCEACIQDFWRLQAKETFCPECKMLCQYNNCTFNPVLDKLVEKIKKLPLLKGH
Q86XN8	VVCAEGEVMAALVPCGHNLFCMDCAVRICGKSEPECPACRTPATQAIHIF
Q86XS8	DAAKKAISKLTTRTVKKGDKETDPDFDHCAVCIESYKQNDVVRILPCKHVFHKSCVDPWLSEHCTCPMCKLNILKALGIVPNLPCTD
Q86XT4	SLLELEDWLQCPICLEVFKEPLMLQCGHSYCKGCLVSLSCHLDAELRCPVCRQAVDGSSSLPNVSLARVIEALRL
Q86Y01	LKKSKNPEDVVRRYMQKVKNPPDEDCTICMERLVTASGYEGVLRHKGVRPELVGRLGRCGHMYHLLCLVAMYSNGNKDGSLQCPTCKAIY
Q86Y13	IMKQTICSYLDCERSCEADILKNTSYKGFFQLMCSKSCCVYFHKICWKKFKNLKYPGENDQSFSGKKCLKEGCTGDMVRMLQCDVPGIVKILFEVVRKDEYITIENLGASYRKLISLKITDTDIRPKISLKFNTKDEMPIFKLDYNYFYHLLHIIIISGTDIVRQIFDEAMPPPLLKKELLIHKNVLESYYNHLWTNHPLGGSWHLLYPPNKELPQSKQFDLCLLLALIKHLNVFPAPKKGWNMEPPSSDISKSADILRLCKYRDILLSEILMNGLTESQFNSIWKKVSDILLRLGMMQEDIDKVKENPIENISLDYHQLSVYLGIPVPEIIQRMLSCYQQGIALQSITGSQRIEIEELQNEEEELSPPLMEYNINVKSHPEIQFAEINKDGTSIPSES…
Q86YJ5	RTPQCRICFQGPEQGELLSPCRCDGSVRCTHQPCLIRWISERGSWSCELCYFKYQVLAISTKNPLQWQAISLTVIEKVQIAAIVLGSLFLVASISWLIWSSLSPSAKWQRQDLLFQICYGMYGFMDVVCIGLIIHEGSSVYRIFKRWQAVNQQWKVLNYDKTKDI
Q86YT6	GARVVRGPDWKWGKQDGGEGHVGTVRSFESPEEVVVVWDNGTAANYRCSGAYDLRILDSAPTGIKHDGTMCDTCRQQPIIGIRWKCAECTNYDLCTVCYHGDKHHLRHRFYRITTPGSERVLLESRRKSKKITARGIFAGARVVRGVDWQWEDQDGGNGRRGKVTEIQDWSASSPHSAAYVLWDNGAKNLYRVGFEGMSDLKCVQDAKGGSFYRDHCPVLGEQNGNRNPGGLQIGDLVNIDLDLEIVQSLQHGHGGWTDGMFETLTTTGTVCGIDEDHDIVVQYPSGNRWTFNPAVLTKANIVRSGDAAQGAEGGTSQFQVGDLVQVCYDLERIKLLQRGHGEWAEAMLPTLGKVGRVQQIYSDSDLKVEVCGTSWTYNPAAVSKVASAGSAISNASGE…
Q8IU81	LCCTLCRERLEDTHFVQCPSVPGHKFCFPCSREFIKAQGPAGEVYCPSGDKCPLVGSSVPWAFMQGEIATILA
Q8IUD6	EDDLGCIICQGLLDWPATLPCGHSFCRHCLEALWGARDARRWACPTCRQGAAQQPHLRKNTLLQDLADKYRRAAREIQAG
Q8IUQ4	TGTTASNNDLASLFECPVCFDYVLPPILQCQSGHLVCSNCRPKLTCCPTCRGPLGSIRNLAMEKVANSVLFPCKYASSGCEITLPHTEKADHEELCEFRP
Q8IWR1	MHNFEEELTCPICYSIFEDPRVLPCSHTFCRNCLENILQASGNFYIWRPLRIPLKCPNCRSITEIAPTGIESLPVNFALRAIIEKYQQEDHPDIVTCPEHYRQPLNVYCLLDKKLVCGHCLTIGQHHGHPIDDLQSAYLKEKD
Q8IWT3	RPDHCPVCVSPLGCDDDLPSLCCMHYCCKSCWNEYLTTRIEQNLVLNCTCPIADCPAQPTGAFIRAIVSSPEVISKYEKALLRGYVESCSNLTWCTNPQGCDRILCRQGLGCGTTCSKCGWASCFNCSFPEAHYPASCGHMSQWV
Q8IWV7	TEKEVLTCILCQEEQEVKIENNAMVLSACVQKSTALTQHRGKPIELSGEALDPLFMDPDLAYGTYTGSCGHVMHAVCWQKYFEAVQLSSQQRIHVDLFDLESGEYLCPLCKSLCNTVIPIIPLQPQKINSENADALAQLLTLARWIQTVLARISGYNIRHAKGENPIPIFFNQGMGDSTLEFHSILSFGVESSIKYSNSIKEMVILFATTIYRIGLKVPPDERDPRVPMLTWSTCAFTIQAIENLLGDEGKPLFGALQNRQHNGLKALMQFAVAQRITCPQVLIQKHLVRLLSVVLPNIKSEDTPCLLSIDLFHVLVGAVLAFPSLYWDDPVDLQPSSVSSSYNHLYLFHLITMAHMLQILLTVDTGLPLAQVQEDSEEAHSASSFFAEISQYTSGSIG…
Q8IWV8	VTCILCQEEQEVKVESRAMVLAAFVQRSTVLSKNRSKFIQDPEKYDPLFMHPDLSCGTHTSSCGHIMHAHCWQRYFDSVQAKEQRRQQRLRLHTSYDVENGEFLCPLCECLSNTVIPLLLPPRNIFNNRLNFSDQPNLTQWIRTISQQIKALQFLRKEESTPNNASTKNSENVDELQLPEGFRPDFRPKIPYSESIKEMLTTFGTATYKVGLKVHPNEEDPRVPIMCWGSCAYTIQSIERILSDEDKPLFGPLPCRLDDCLRSLTRFAAAHWTVASVSVVQGHFCKLFASLVPNDSHEELPCILDIDMFHLLVGLVLAFPALQCQDFSGISLGTGDLHIFHLVTMAHIIQILLTSCTEENGMDQENPPCEEESAVLALYKTLHQYTGSALKEIPSGWHL…
Q8IWZ4	MNSGISQVFQRELTCPICMNYFIDPVTIDCGHSFCRPCFYLNWQDIPILTQCFECIKTIQQRNLKTNIRLKKMASLARKASLWLFLSSEE
Q8IWZ5	LVNHLNCPMCSRLRLHSFMLPCNHSLCEKCLRQLQKHAEVTENFFILICPVCDRSHCMPYSNKMQLPENYLHGRLTKRYMQEHGYLKW
Q8IYM9	SVKVDIEKEVTCPICLELLTEPLSLDCGHSFCQACITAKIKESVIISRGESSCPVCQTRFQPGNLRPNRHLANIVERVKEVKMS
Q8IYW5	MALPKDAIPSLSECQCGICMEILVEPVTLPCNHTLCKPCFQSTVEKASLCCPFCRRRVSSWTRYHTRRNSLVNVELWTIIQKHYPRECKLRASG
Q8IZP6	EIPFRCFICRQAFQNPVVTKCRHYFCESCALEHFRATPRCYICDQPTGGIFNPAKELMAKLQKLQAAEGKKR
Q8N2H9	APTLKQLEAQRQEANAARPQCPVGLSTLAFPSPARGRTAPDKQQPWVYVRCGHVHGYHGWGCRRERGPQERECPLCRLVGPYVPLWLGQEAGLCLDPGPPSHAFAPCGHVCSEKTARYWAQTPLPHGTHAFHAACPFCGAWLTGEHGCVRLIFQ
Q8N2W9	VRQLTSSELLQRLKTIGVKHPELCKALVKEKLRLDPDSEIATTGVRVSLICPLVKMRLSVPCRAETCAHLQCFDAVFYLQMNEKKPTWMCPVCDKPAPYDQLIIDGLLSKILSECEDADEIEYLVDGSWCPIR
Q8N3P4	CSICLQQYKRRQEMADEIIVFSCGHLYHSFCLQNKECTVEFEGQTRWTCYKCS
Q8N448	PLCFECGQQHWTRENHLYNYQNEVDDDLVCHICLQPLLQPLDTPCGHTFCYKCLRNFLQEKDFCPLDRKRLHFKLCKKSSILVHKLLDKLLVLCPFSSVCKDVMQRCDLEAHLKNRCPGA
Q8N4F7	ICAVCGQKIIVELDEEGLIENTYQLSCNHVFHEFCIRGWCIVGKKQTCPYCKEKVDLKRM
Q8N5U6	CPICLYPPTAAKITRCGHIFCWACILHYLSLSEKTWSKCPICY
Q8N6D2	ASDELECKICYNRYNLKQRKPKVLECCHRVCAKCLYKIIDFGDSPQGVIVCPFCRFETCLPDDEVSSLPDDNNILVNLTCGG
Q8N7C7	FTRRRSQIKTDVKKAIDQLQLRVLKEGDEELDLNEDNCVVCFDTYKPQDVVRILTCKHFFHKACIDPWLLAHRTCPMCKC
Q8N7E2	DLPIHFCDKCDLPIKIYGRIIPCKHAFCYHCANLYDKVGYKVCPRCRYPVLRIEAHKRGSVFMCSIVQQCKRTYLSQKSLQAHIKRRHKRARK
Q8N8N0	SQDSLLECQICFNYYSPRRRPKLLDCKHTCCSVCLQQMRTSQKDVRCPWCRGVTKLPPGFSVSQLPDDPEVLAVIA
Q8N9I9	ESTCPICLGEIQNAKTLEKCRHSFCEGCITRALQVKKACPMCGRFYG
Q8N9V2	MSTADLMENLREELTCFICLDYFSSPVTTECGHSFCLVCLLRSWEEHNTPLSCPECWRTLEGPHFQSNERLGRLASIARQLRSQVLQSED
Q8N9V3	KVKSLSSGIPDEFICPITRELMKDPVIASDGYSYEKEAMENWISKKKRTSPMTNLVLPSAVLTPNRTLKMAINRWLETHQK
Q8NA82	GDLCRICQIAGGSPSNPLLEPCGCVGSLQFVHQECLKKWLKVKITSGADLGAVKTCEMCKQGLLVDLGDFNMIEFYQKHQQSQAQ
Q8NC42	KETKKVIGQLLLHTVKHGEKGIDVDAENCAVCIENFKVKDIIRILPCKHIFHRICIDPWLLDHRTCPMCKLDVIKALG
Q8NCN4	SGCAGCLEPPGEAAALPCGHSLCRGCAQRAADAAGPGCPRCRARGP
Q8ND24	KLCLMCQKLVQPSELHPMACTHVLHKECIKFWAQTNTNDTCPFCPTLK
Q8ND25	SYNDDVLTKDAGECVICLEELLQGDTIARLPCLCIYHKSCIDSWFEVNRSCPEHPAD
Q8NEG5	IDSEDICSICQELLLEKKLPVTFCRFGCGNSIHIKCMKILANYQSTSNTSMLKCPLCRKEFAPLKLILEEFKNSSKLVAAAEKERLDKHLGIPCNNCKQFPIEGKCYKCTECIEYHLCQECFDSCCHLSHTFTFREKRNQKWRSLEKRADEVVKYIDTKNEIEEKMSHFQEKQGQVYTPKHIVRSLPLQLITKNSKLLAPGYQCLLCLKAFHLGQHTRLLPCTHKFHRKCIDNWLFHKCNSCPIDGQVIY
Q8NEZ4	CAVCDSPGDLLDQFFCTTCGQHYHGMCLDIAVTPLKRAGWQCPECK
Q8NF64	VRSVLQGLLKKRLLPAEHCITKIKRNFSSGTIPGTPGPNGEDGVEQTAIKVSLKCPITFRRIQLPARGHDCRHIQCFDLESYLQLNCERGTWRCPVCNKTALLEGLEVDQYMLGILIYIQNSDYEEITIDPTCSWKPVPVKPDMHIKEEPDGPALKRCRTVSPAHVLMP
Q8NG06	PGERLREDARCPVCLDFLQEPVSVDCGHSFCLRCISEFCEKSDGAQGGVYACPQCRGPFRPSGFRPNRQLAGLVESVRRLG
Q8NG27	NPPASKESIDALPEILVTEDHGAVGQEMCCPICCSEYVKGEVATELPCHHYFHKPCVSIWLQKSGTCPVCRCMFPPPL
Q8NHG8	TYNEDVLSKDAGECAICLEELQQGDTIARLPCLCIYHKGCIDEWFEVNRSCPEHP
Q8NHY2	SNDFVCPICFDMIEEAYMTKCGHSFCYKCIHQSLEDNNRCPKCNYVVDNIDHLYPNFLVNELILKQKQRFEEKRFKLDHSV
Q8TBB1	EPLCAVCGQAHSLEENHFYSYPEEVDDDLICHICLQALLDPLDTPCGHTYCTLCLTNFLVEKDFCPMDRKPLVLQHCKKSSILVNKLLNKLLVTCPFREHCTQVLQRCDLEHHFQTSCKGASHYG
Q8TC41	LMCRVCLEDKPIKPLPCCKKAVCEECLKVYLSAQVQLGQVEIKCPITECFEFLEETTVVYNLTHEDSIKYKYFLELGRI
Q8TCQ1	TQDICRICHCEGDEESPLITPCRCTGTLRFVHQSCLHQWIKSSDTRCCELCKYDFIMETK
Q8TDB6	CVICMDTISNKKVLPKCKHEFCAPCINKAMSYKPICPTCQTSYGI
Q8TEB7	AKKAIGRLQLRTLKQGDKEIGPDGDSCAVCIELYKPNDLVRILTCNHIFHKTCVDPWLLEHRTCPMCKCDILKALGIEV
Q8TEC5	MDDLTLLDLLECPVCFEKLDVTAKVLPCQHTFCKPCLQRVFKAHKELRCPECRTPVFSNIEALPANLLLVRLLDGVRSGQSSGRG
Q8TEJ3	MDESSLLDLLECSVCLERLDTTAKVLPCQHTFCRRCLESIVCSRHELRCPECRILVGCGVDELPANILLVRLLDGIRQRP
Q8WU17	VKKINSLPEIKGSRLQEINDVCAICYHEFTTSARITPCNHYFHALCLRKWLYIQDTCPMCHQKVY
Q8WV22	DAVKICNICHSLLIQGQSCETCGIRMHLPCVAKYFQSNAEPRCPHCNDYWPHEIPKVFDP
Q8WV44	PVQTLQEEAVCAICLDYFTDPVSIGCGHNFCRVCVTQLWGGEDEEDRDELDREEEEEDGEEEEVEAVGAGAGWDTPMRDEDYEGDMEEEVEEEEEGVFWTSGMSRSSWDNMDYVWEEEDEEEDLDYYLGDMEEEDLRGEDEEDEEEVLEEVEEEDLDPVTPLPPPPAPRRCFTCPQCRKSFPRRSFRPNLQLANMVQVIRQMHPTPGRG
Q8WVD3	YTEDDFYCPVCQEVLKTPVRTTACQHVFCRKCFLTAMRESGAHCPLCRGNVTRRERACPERALDLENIMRKFSGSCRCCAKQIKFYRMRHHYKSCKKYQDEYG
Q8WVD5	DEEECCICMDGRADLILPCAHSFCQKCIDKWSDRHRNCPICRLQMTGANESWVVSDAPTEDDMANYILNMADEAG
Q8WVZ7	RRWQRLTTDLQNTFGQLQLRVVKEGDEEINPNGDSCVICFERYKPNDIVRILTCKHFFHKNCIDPWILPHGTCPICKCDILKVLGIQVV
Q8WWF5	KAQVRTFTWHNDLCAICLDEYEEGDQLKILPCSHTYHCKCIDPWFSQAPRRSCPVCKQSV
Q8WY64	LSCQQTRVLQEKLRKLKEAMLCMVCCEEEINSTFCPCGHTVCCESCAAQLQSCPVCRSRVEHVQHVYLPTHTSLL
Q8WZ73	LEENLCKICMDSPIDCVLLECGHMVTCTKCGKRMNECPICRQYVIRAVHVFRS
Q92793	FSPQTLCCYGKQLCTIPRDAAYYSYQNRYHFCEKCFTEIQGENVTLGDDPSQPQTTISKDQFEKKKNDTLDPEPFVDCKECGRKMHQICVLHYDIIWPSGFVCDNCLKKTGRPRKENKFSAKRLQTTRLGNHLEDRVNKFLRRQNHPEAGEVFVRVVASSDKTVEVKPGMKSRFVDSGEMSESFPYRTKALFAFEEIDGVDVCFFGMHVQEYGSDCPPPNTRRVYISYLDSIHFFRPRCLRTAVYHEILIGYLEYVKKLGYVTGHIWACPPSEGDDYIFHCHPPDQKIPKPKRLQEWYKKMLDKAFAERIIHDYKDIFKQATEDRLTSAKELPYFEGDFWPNVLEESIKELEQEEEERKKEESTAASETTEGSQGDSKNAKKKNNKKTNKNKSSISRAN…
Q969K3	DDSLCRICMDAVIDCVLLECGHMVTCTKCGKRMSECPICRQYVVRAVHVF
Q969Q1	MENLEKQLICPICLEMFTKPVVILPCQHNLCRKCANDIFQAANPYWTSRGSSVSMSGGRFRCPTCRHEVIMDRHGVYGLQRNLLVENIIDIYKQECSSRPLQ
Q969V5	KPEDRESLKSACVVCLSSFKSCVFLECGHVCSCTECYRALPEPKKCPICRQAITRVIPLY
Q96A37	EAQYTCPICLEVYHRPVAIGSCGHTFCGECLQPCLQVPSPLCPLCRLPFDPKKVDKATHVEKQLSSYKAPCRGCNKKVTLAKMRVHISSCLKVQEQMA
Q96A61	AGYATTPSPMQTLQEEAVCAICLDYFKDPVSISCGHNFCRGCVTQLWSKEDEEDQNEEEDEWEEEEDEEAVGAMDGWDGSIREVLYRGNADEELFQDQDDDELWLGDSGITNWDNVDYMWDEEEEEEEEDQDYYLGGLRPDLRIDVYREEEILEAYDEDEDEELYPDIHPPPSLPLPGQFTCPQCRKSFTRRSFRPNLQLANMVQIIRQMCPTPYRGN
Q96AX9	VQVGMRVVRGVDWKWGQQDGGEGGVGTVVELGRHGSPSTPDRTVVVQWDQGTRTNYRAGYQGAHDLLLYDNAQIGVRHPNIICDCCKKHGLRGMRWKCRVCLDYDLCTQCYMHNKHELAHAFDRYETAHSRPVTLSPRQGLPRIPLRGIFQGAKVVRGPDWEWGSQDGGEGKPGRVVDIRGWDVETGRSVASVTWADGTTNVYRVGHKGKVDLKCVGEAAGGFYYKDHLPRLGKPAELQRRVSADSQPFQHGDKVKCLLDTDVLREMQEGHGGWNPRMAEFIGQTGTVHRITDRGDVRVQFNHETRWTFHPGALTKHHSFWVGDVVRVIGDLDTVKRLQAGHGEWTDDMAPALGRVGKVVKVFGDGNLRVAVAGQRWTFSPSCLVAYRPEEDANLDVAE…
Q96BH1	PHGQCVICLYGFQEKEAFTKTPCYHYFHCHCLARYIQHMEQELKAQGQEQEQERQHATTKQKAVGVQCPVCREPLVYDLASLKAAPEPQQPMELY
Q96BQ3	DFSHAFQKELTCVICLNYLVDPVTICCGHSFCRPCLCLSWEEAQSPANCPACREPSPKMDFKTNILLKNLVTIARKASLWQFLSSEKQICGTHRQTKKMFCDMDKSLLCLLCSNSQEHGAHKHHPIEEAAEEHR
Q96CA5	AQLRRLQEERTCKVCLDRAVSIVFVPCGHLVCAECAPGLQLCPICRAPVRSRVRTFLS
Q96D59	LEAECPVCWNPFNNTFHTPKMLDCCHSFCVECLAHLSLVTPARRRLLCPLCRQPTVLASGQPVTDLPTDTAMLALLRLEPH
Q96DX4	LLKQVSIRENCCSLCCDEVADTQLKPCGHSDLCMDCALQLETCPLCRKEIVSRIR
Q96EH8	KATPGEECAICFYHAANTRLVPCGHTYFCRYCAWRVFSDTAKCPVCRWQIEAVAPAQGP
Q96EP0	QDRAFLRRLLAQECAVCGWALPHNRMQALTSCECTICPDCFRQHFTIALKEKHITDMVCPACGRPDLTDDTQLLSYFSTLDIQLRESLEPDAYALFHKKLTEGVLMRDPKFLWCAQCSFGFIYEREQLEATCPQCHQTFCVRCKRQWEEQHRGRSCEDFQNWKRMNDPEYQAQGLAMYLQENGIDCPKCKFSYALARGGCMHFHCTQCRHQFCSGCYNAFYAKNKCPEPNCRVKKSLHGHHPRDCLFYLRDWTALRLQKLLQDNNVMFNTEPPAGARAVPGGGCRVIEQKEVPNGLRDEACGKETPAGYAGLCQAHYKEYLVSLINAHSLDPATL
Q96EP1	DKMEETLTCIICQDLLHDCVSLQPCMHTFCAACYSGWMERSSLCPTCRCPVERICKNHILNNLVEAYLIQHPDKSRSEEDVQSMD
Q96EQ8	DCAVCLEVLHQPVRTRCGHVFCRSCIATSLKNNKWTCPYCRAYLPSEGVPATDVAKRMKSEYKNCAECDTLVCLSEMRAHIRTCQKYIDKYG
Q96EX2	RATGQQCTEAGDICAICQAEFREPLILLCQHVFCEECLCLWLDRERTCPLCRSVA
Q96F44	DLSTNLQEEATCAICLDYFTDPVMTDCGHNFCRECIRRCWGQPEGPYACPECRELSPQRNLRPNRPLAKMAEMARRLHPPS
Q96FA3	AEGLSHTPTVKHLEALRQEINAARPQCPVGFNTLAFPSMKRKDVVDEKQPWVYLNCGHVHGYHNWGNKEERDGKDRECPMCRSVGPYVPLWLGCEAGFYVDAGPPTHAFSPCGHVCSEKTTAYWSQIPLPHGTHTFHAACPFCAHQLAGEQGYIRLIFQG
Q96G75	LGMKCWYHSVFACPILRQQTSDSNPPIKLICGHVISRDALNKLINGGKLKCPYCPMEQNPADGKRIIF
Q96GF1	STFECNICLDTAKDAVISLCGHLFCWPCLHQWLETRPNRQVCPVCKAGISRDKVIP
Q96K19	ENQELVRVLREQLQTEQDAPAATRQQFYTDMYCPICLHQASFPVETNCGHLFCGACIIAYWRYGSWLGAISCPICRQTVTLLLTVFGEDDQSQDVLRLHQDINDYNRRFSGQPRSI
Q96LD4	DGSGPFSCPICLEPLREPVTLPCGHNFCLACLGALWPHRGASGAGGPGGAARCPLCQEPFPDGLQLRKNHTLSELLQLRQ
Q96MF7	EDIIVTQSQTNFTCPITKEEMKKPVKNKVCGHTYEEDAIVRMIESRQKRKKKAYCPQIGCSHTDIRKSDLIQDEALRRAIENHNKKRHRH
Q96MT1	VNKIKSLPIATKEQLEKHNDICAICYQDMKSAVITPCSHFFHAGCLKKWLYVQETCPLCHCHLKN
Q96P09	PEEPLRRLQEEKLCKICMDRHIAVVFIPCGHLVTCKQCAEAVDRCPMCSAVIDFKQRVFM
Q96PM5	QYHCENCGICRIGPKEDFFHCLKCNLCLAMNLQGRHKCIENVSRQNCPICLEDIHTSRVVAHVLPCGHLLHRTCYEEMLKEGYRCPLCMHSALDMTRYWRQLDDEVA
Q96PU4	QLTPQQQHLIREDCQNQKLWDEVLSHLVEGPNFLKKLEQSFMCVCCQELVYQPVTTECFHNVCKDCLQRSFKAQVFSCPACRHDLGQNYIMIPNEILQTLLDLFFPGYSK
Q96PX1	ECVVCLSDVRDTLILPCRHLCLCNTCADTLRYQANNCPICRLPFRALLQIRAMRKKLGPLSPTSFNPIISSQTSDSEEHPSSENIPPGYEVVSLLEALNG
Q96T88	LTAQQSSLIREDKSNAKLWNEVLASLKDRPASGSPFQLFLSKVEETFQCICCQELVFRPITTVCQHNVCKDCLDRSFRAQVFSCPACRYDLGRSYAMQVNQPLQTVLNQLFPGYGNGR
Q99496	LEIVVSPRSLHSELMCPICLDMLKNTMTTKECLHRFCADCIITALRSGNKECPTCRKKLVSKRSLRPDPNFDALISKIYPSRDEYEAHQERVLAR
Q99590	SEADRCPICLNCLLEKEVGFPESCNHVFCMTCILKWAETLASCPIDRKPFQAVFKFSALEGYVKVQVKKQ
Q99675	LFMSANNNFTPSNNSSSEEKNTDRSLLEKVGLSESEVEPSEENSKDCVVCQNGTVNWVLLPCRHTCLCDGCVKYFQQCPMCRQFVQESFALCSQ
Q99728	RGAWAHSRAALDRLEKLLRCSRCTNILREPVCLGGCEHIFCSNCVSDCIGTGCPVCYTPAWIQDLKINRQLDSMIQLCSKLRNLLHDNEL
Q99942	AGATFECNICLETAREAVVSVCGHLYCWPCLHQWLETRPERQECPVCKAGISREKVVPLYGRGSQ
Q9BRZ2	LEALSSDFLACKICLEQLRAPKTLPCLHTYCQDCLAQLADGGRVRCPECRETVPVPPEGVASFKTNFFVNGLLDLVKARAC
Q9BSJ1	GILQVFQRALTCPICMNYFLDPVTIDCGHSFCRPCLYLNWQDTAVLAQCSECKKTTRQRNLNTDICLKNMAFIARKASLRQFLSSEE
Q9BSM1	VKIKDLNEHIVCCLCAGYFVDATTITECLHTFCKSCIVKYLQTSKYCPMCNIKIHETQPLLNLKLDRVMQDIVYKLVPGLQDSEEKRIRE
Q9BUZ4	KPKRRLLCPLCGKPMREPVQVSTCGHRFCDTCLQEFLSEGVFKCPEDQLPLDYAKIYPDPELEVQVLGLPIRCIHSEEGCRWSGPLRHLQGHLNTCSFNV
Q9BV68	PPPADKEKIQALPTVPVTEEHVGSGLECPVCKDDYALGERVRQLPCNHLFHDGCIVPWLEQHDSCPVCRKSLTG
Q9BVG3	ACSLKDELLCSICLSIYQDPVSLGCEHYFCRRCITEHWVRQEAQGARDCPECRRTFAEPALAPSLKLANIVERYSSFPLDAILN
Q9BWF2	PIRALCTICSDFFDHSRDVAAIHCGHTFHLQCLIQWFETAPSRTCPQCRIQVGKRTIINKLFFDL
Q9BWX1	GEESCILCCEDLSQQSVENIQSPCCSQAIYHRKCIQKYAHTSAKHFFKCPQCNNRKEFPQEMLRMGIHIPDRDAAWELEP
Q9BXT8	GAAEIQCTRCGRRVSRSSGHHCELQCGHAFCELCLLMTEECTTIICPDCEVATAV
Q9BY78	DPWKLLKEQEERKKCVICQDQSKTVLLLPCRHLCLCQACTEILMRHPVYHRNCPLCRRGILQTLNV
Q9BYE7	RLINLSELTPYILCSICKGYLIDATTITECLHTFCKSCIVRHFYYSNRCPKCNIVVHQTQPLYNIRLDRQLQDIVYKLVINLEEREKKQMHDFYKER
Q9BYJ4	ASKILLNVQEEVTCPICLELLTEPLSLDCGHSLCRACITVSNKEAVTSMGGKSSCPVCGISYSFEHLQANQHLANIVERLKEVKLSPDNG
Q9BYM8	RSLVLNTEPAECPVCYSVLAPGEAVVLRECLHTFCRECLQGTIRNSQEAEVSCPFIDNTYSCSGKLLEREIKALLTPEDYQRFLDLGISIAENRSAFSYHCKTPDCKGWCFFEDDVNEFTCPVCFHVNCLLCKAIHEQMNCKEYQEDLALRAQNDVAARQTTEMLKVMLQQGEAMRCPQCQIVVQKKDGCDWIRCTVCHTEICWVTKGPRWGPGGPGDTSGGCRCRVNGIPCHPSCQNCH
Q9BYV2	SMDNLEKQLICPICLEMFSKPVVILPCQHNLCRKCANDVFQASNPLWQSRGSTTVSSGGRFRCPSCRHEVVLDRHGVYGLQRNLLVENIIDIYKQESSRPLHSKA
Q9BYV6	NYKSFSKEQQTMDNLEKQLICPICLEMFTKPVVILPCQHNLCRKCASDIFQASNPYLPTRGGTTMASGGRFRCPSCRHEVVLDRHGVYGLQRNLLVENIIDIYKQESTRPEKK
Q9BZR9	NWKNCFEEELICPICLHVFVEPVQLPCKHNFCRGCIGEAWAKDSGLVRCPECNQAYNQKPGLEKNLKLTNIVEKFNALHVEKPPAAL
Q9BZY9	MASGQFVNKLQEEVICPICLDILQKPVTIDCGHNFCLKCITQIGETSCGFFKCPLCKTSVRKNAIRFNSLLRNLVEKIQALQASEVQSKRK
Q9C019	HELPACTLCAGPLEDAVTIPCGHTFCRLCLPALSQMGAQSSGKILLCPLCQEEEQ
Q9C026	MEEMEEELKCPVCGSFYREPIILPCSHNLCQACARNILVQTPESESPQSHRAAGSGVSDYDYLDLDKMSLYSEADSGYGSYGGFASAPTTPCQKSPNGVRVFPPAMPPPATHLSPALAPVPRNSCITCPQCHRSLILDDRGLRGFPKNRVLEGVIDRYQQ
Q9C029	GTGAEALALAAELQGEATCSICLELFREPVSVECGHSFCRACIGRCWERPGAGSVGAATRAPPFPLPCPQCREPARPSQLRPNRQLAAVATLLRR
Q9C030	VLVDIREEVTCPICLELLTEPLSIDCGHSFCQACITPNGRESVIGQEGERSCPVCQTSYQPGNLRPNRHLANIVRRLREVVLG
Q9C035	ASGILVNVKEEVTCPICLELLTQPLSLDCGHSFCQACLTANHKKSMLDKGESSCPVCRISYQPENIRPNRHVANIVEKLREVKL
Q9C037	EAEDIQEELTCPICLDYFQDPVSIECGHNFCRGCLHRNWAPGGGPFPCPECRHPSAPAALRPNWALARLTEKTQ
Q9C040	SPVVRQIDKQFLICSICLERYKNPKVLPCLHTFCERCLQNYIPAHSLTLSCPVCRQTSILPEKGVAALQNNFFITNLMDVLQRTPGSNAEESSILETVTAVAAGKP
Q9C0B0	SVKCLKCQEQKRAVLPCQHAALCELCAEGSECPICQ
Q9H000	EHEMEKAFAFQASQDKVCSICMEVILEKASASERRFGILSNCNHTYCLSCIRQWRCAKQFENPIIKSCPECRVISEFVIPSVYWVEDQNKKNELIEAFKQGMGKK
Q9H0A6	SEKEYVLDPKPPPLTLAQKLGLIGPPPPPLSSDEWEKVKQRSLLQGDSVQPCPICKEEFELRPQVLLSCSHVFHKACLQAFEKFTNKKTCPLCRKNQYQTRVIHDGARLFRIKCVTRIQAYWRGCVVRKWYRNLRKTVPPTDAKLRKKFFEKKFTEISHRILCSYNTNIEELFAEIDQCLAINRSVLQQLEEKCGHEITEEEWEKIQVQALRRETHECSICLAPLSAAGGQRVGAGRRSREMALLSCSHVFHHACLLALEEFSVGDRPPFHACPLCRSCYQKKILEC
Q9H0F5	RGLTKADIEQLPSYRFNPNNHQSEQTLCVVCMCDFESRQLLRVLPCNHEFHAKCVDKWLKANRTCPICRADASEV
Q9H0X6	LECPTCGHSYNVTQRRPRVLSCLHSVCEQCLQILYESCPKYKFISCPTCRRETVLFTDYGLAALAVNTSILSRLPPEALTAPSGGQWGAEPEGSCYQTFRQYCGA
Q9H1B7	GPLCCTICHERLEDTHFVQCPSVPSHKFCFPCSRESIKAQGATGEVYCPSGEKCPLVGSNVPWAFMQGEIATILAG
Q9H270	CSICNSALELPSVHFLCGHSFHQHCFESYSESDADCPTCL
Q9H2S5	PGLVERLEQLATCPLCGGSFEDPVLLACEHSFCRACLARRWGTPPATGTEASPTACPCCGLPCPRRSLRSNVRLAVEVRISRELREKLAE
Q9H4P4	MGYDVTRFQGDVDEDLICPICSGVLEEPVQAPHCEHAFCNACITQWFSQQQTCPVDRSVVTVAHLRPVPRIMRNMLSKLQIACDNAVFGCSAVVRLDNLMSHLSDCEHNPKRPVTCEQGCGLEMPKDELPNHNCI
Q9H6Y7	NRLTKEQLKQIPTHDYQKGDQYDVCAICLDEYEDGDKLRVLPCAHAYHSRCVDPWLTQTRKTCPICKQPV
Q9H871	EVDLGKKCWYHSIFACPILRQQTTDNNPPMKLVCGHIISRDALNKMFNGSKLKCPYCPMEQSPGDAKQIF
Q9H8W5	LGNSGKTHCPLCLGLFKAPRLLPCLHTVCTTCLEQLEPFSVVDIRGGDSDTSSEGSIFQELKPRSLQSQIGILCPVCDAQVDLPMGGVKALTIDHLAVNDVMLESLRGEGQGLVCDLCNDREVEKRCQTCKANLCHFCCQAHRRQKKTTYHTMVDLKDLKGYSRIGKPILCPVHPAEELRLFCEFCDRPVCQDCVVG
Q9H920	HPRSYNMVTLFQMWVVPLYFTVKLHWWRFLVIWILFSAVTAFVTFRATRKPLVQTTPRLVYKWFLLIYKISYATGIVGYMAVMFTLFGLNLLFKIKPEDAMDFGISLLFYGLYYGVLERDFAEMCADYMASTIGFYSESGMPTKHLSDSVCAVCGQQIFVDVSEEGIIENTYRLSCNHVFHEFCIRGWCIVGKKQTCPYCKEKVDLKRMFSNPWERPHVMYGQLLDWLRYLVAWQPVIIGVVQGINYI
Q9H992	EEEGDLCRICQMAAASSSNLLIEPCKCTGSLQYVHQDCMKKWLQAKINSGSSLEAVTTCELCKEKLELNLEDFDIHELHRAHANEQAEYE
Q9H9P5	CVACRERAHGAVLRPCQHHILCEPCAATAPECPYCK
Q9H9V4	YKEVVLKGDAKKLQLYGQTCAVCLEDFKGKDELGVLPCQHAFHRKCLVKWLEVRCVCPMCNKPIA
Q9HAT8	LFHTPTQKHIEALRQEINAARPQCPVGLNTLAFPSINRKEVVEEKQPWAYLSCGHVHGYHNWGHRSDTEANERECPMCRTVGPYVPLWLGCEAGFYVDAGPPTHAFTPCGHVCSEKSAKYWSQIPLPHGTHAFHAACPFCATQLVGEQNCIKLIF
Q9HBD1	MPVQAAQWTEFLSCPICYNEFDENVHKPISLGCSHTVCKTCLNKLHRKACPFDQTAINTDIDVLPVNFALLQLVGAQVPDHQ
Q9HCI7	MNPVNATALYISASRLVLNYDPGDPKAFTEINRLLPYFRQSLSCCVCGHLLQDPIAPTNSTCQHYVCKTCKGKKMMMKPSCSWCKDYEQFEENKQLSILVNCYKKLCEYITQTTLARDIIEAVDCSSDILALLNDG
Q9HCM9	MAETSLLEAGASAASTAAALENLQVEASCSVCLEYLKEPVIIECGHNFCKACITRWWEDLERDFPCPVCRKTSRYRSLRPNRQLGSMVEIAKQLQAVKRK
Q9NPC3	DMLLCNYRKCRIKLSGYAWVTACSHIFCDQHGSGEFSRSPAICPACNSTLSGKLDIVRTELSPSEEYKAMVLAGLRPEIVLDISSRALAFWTYQVHQERLYQEYNFSKAEGHLKQMEKIYTQQIQSKDVE
Q9NQ86	EMSEFGYIMELIAKGKVTIKNIERELICPACKELFTHPLILPCQHSICHKCVKELLLTLDDSFNDVGSDNSNQSSPRLRLPSPSMDKIDRINRPGWKRNSLTPRTTVFPCPGCEHDVDLGERGINGLFRNFTLETIVERY
Q9NS56	SKCPICLDRFDNVSYLDRCLHKFCFRCVQEWSKNKAECPLCKQPFDSIFHSVRAEDDFKEYVL
Q9NS91	ESRWPPGLAVMKTIDDLLRCGICFEYFNIAMIIPQCSHNYCSLCIRKFLSYKTQCPTCCVTVTEPDLKNNRILDELVKSLNFARNHLLQFALESPAKSPASSSSKNLAVKVYTPVASRQSLKQGSRLMDNFLIREMSGSTSELLIKENKSKFSPQKEASPAAKTKETRSVEEIAPDPSEAKRPEPPSTSTLKQVTKVDCPVCGVNIPESHINKHLDSCLSREEKKESLRSSVHKRKPLPKTVYNLLSDRDLKKKLKEHGLSIQGNKQQLIKRHQEFVHMYNAQCDALHPKSAAEIVREIE
Q9NTX7	PECAICLQTCVHPVSLPCKHVFCYLCVKGASWLGKRCALCRQEIPEDFLDKPTLL
Q9NV58	GDFIECPLCLLRHSKDRFPDIMTCHHRSCVDCLRQYLRIEISESRVNISCPECTERFNPHDIRLILSDDVLMEKYEEFMLRRWLVA
Q9NVW2	RGLTKEQIDNLAMRSFGENDALKTCSVCITEYTEGNKLRKLPCSHEYHVHCIDRWLSENSTCPICRRAVLAS
Q9NW38	AILEKSDFTMDCGICYAYQLDGTIPDQVCDNSQCGQPFHQICLYEWLRGLLTSRQSFNIIFGECPYCSKPITLKM
Q9NWF9	QLIECRCCYGEFPFEELTQCADAHLFCKECLIRYAQEAVFGSGKLELSCMEGSCTCSFPTSELEKVLPQTILYKYYERKAEEEVAAAYADELVRCPSCSFPALLDSDVKRFSCPNPHCRKETCRKCQGLWKEHNGLTCEELAEKDDIKYR
Q9NX47	QQMLDRSCWVCFATDEDDRTAEWVRPCRCRGSTKWVHQACLQRWVDEKQRGNSTARVACPQCNAEYLIVF
Q9NXI6	CDLECLVCREPYSCPRLPKLLACQHAFCAICLKLLLCVQDNTWSITCPLCRKVTAVPGGLICSLRDHEAVVGQLAQ
Q9NYG5	KCWNGVATWLWVANDENCGICRMAFNGCCPDCKVPGDDCPLVWGQCSHCFHMHCILKWLHAQQVQQHCPMCRQEWKFKE
Q9NZS9	SEFSCHCCYDILVNPTTLNCGHSFCRHCLALWWASSKKTECPECREKWEGFPKVSILLRDAIEKLFPDAIRLRFEDIQQNNDIVQSLAAFQKYGNDQ
Q9P0J7	MSRHEGVSCDACLKGNFRGRRYKCLICYDYDLCASCYESGATTTRHTTDHPMQCILTRVDFDLYYGGEAFSVEQPQSFTCPYCGKMGYTETSLQEHVTSEHAETSTEVICPICAALPGGDPNHVTDDFAAHLTLE
Q9P0N8	GPFCRICHEGANGECLLSPCGCTGTLGAVHKSCLEKWLSSSNTSYCELCHTEFAVEKRPR
Q9P0P0	HHLPPPAAKTVVENLPRTVIRGSQAELKCPVCLLEFEEEETAIEMPCHHLFHSSCILPWLSKTNSCPLCRYELPTDDDTYEEHRRDKA
Q9P1Y6	AGSFNSDDDAESCPICLNAFRDQAVGTPENCAHYFCLDCIVEWSKNANSCPVDRTLFKCICIRAQFGGKILRKIPVENTKASEEE
Q9P253	CATCDFPLLNRPFYLFLCGHMFHADCLLQAVRPGLPAYKQARLEELQRKLGAAPPPAKGSARAKEAEGGAATAGPSREQLKADLDELVAAECVYC
Q9P2E8	PLCRICFQGPEQGELLSPCRCDGSVKCTHQPCLIKWISERGCWSCELCYYKYHVIAISTKNPLQWQAISLTVIEKVQVAAAILGSLFLIASISWLIWSTFSPSARWQRQDLLFQICYGMYGFMDVVCIGLIIHEGPSVYRIFKRWQAVNQQWKVLNYDKTKDLEDQKA
Q9P2G1	SLCDICMCSISVFEDPVDMPCGHDFCRGCWESFLNLKIQEGEAHNIFCPAYDCFQLVPVDIIESVVSKEMDKRYLQFDIKAFVEN
Q9UBF6	ECDTCAICRVQVMDACLRCQAENKQEDCVVVWGECNHSFHNCCMSLWVKQNNRCPLCQQDWVVQRIGK
Q9UBN7	PWCPHLVAVCPIPAAGLDVTQPCGDCGTIQENWVCLSCYQVYCGRYINGHMLQHHGNSGHPLVLSYIDLSAWCYYCQAYVHHQALLDVKNIAHQNKFGED
Q9UBS8	KLFLCSICFCEKLGSECMYFLECRHVYCKACLKDYFEIQIRDGQVQCLNCPEPKCPSVATPGQVKELVEAELFARYDRLLLQSSLDLM
Q9UDY6	MASAASVTSLADEVNCPICQGTLREPVTIDCGHNFCRACLTRYCEIPGPDLEESPTCPLCKEPFRPGSFRPNWQLANVVENIERLQLVSTLGL
Q9UHC7	DMELSFAVQRSKDMVCGICMEVVYEKANPSERRFGILSNCNHTYCLKCIRKWRSAKQFESKIIKSCPECRITSNFVIPSEYWVEEKEEKQKLILKYKEAMSNK
Q9UJV3	NASGGLFSLKMETLESELTCPICLELFEDPLLLPCAHSLCFSCAHRILVSSCSSGESIEPITAFQCPTCRYVISLNHRGLDGLKRNVTLQNIIDRFQKAS
Q9UKV5	NMEARFAVATPEELAVNNDDCAICWDSMQAARKLPCGHLFHNSCLRSWLEQDTSCPTCRMSLNIADNNRVREEHQ
Q9ULJ6	SVRSVLQGLLKKRLLPAEHCITKIKRNFSSVAASSGNTTLNGEDGVEQTAIKVSLKCPITFRRIQLPARGHDCKHVQCFDLESYLQLNCERGTWRCPVCNKTALLEGLEVDQYMWGILNAIQHSEFEEVTIDPTCSWRPVPIKSDLHIKDDPDGIPSKRFKTMSPSQMIMPNVMEMIAAL
Q9ULK6	YANARDRNQRRLGDAAKKAISKLQIRTIKKGDKETESDFDNCAVCIEGYKPNDVVRILPCRHLFHKSCVDPWLLDHRTCPMCKMNILKALG
Q9ULT6	VQALEKMETRKFNSKSKGRREGSCGALDTLSSSSTSDCAICLEKYIDGEELRVIPCTHRFHRKCVDPWLLQHHTCPHCRHNIIEQ
Q9ULV8	RIHVSEEQLQLYWAMDSTFELCKICAESNKDVKIEPCGHLLCSCCLAAWQHSDSQTCPFCRCEIKGWEAVSIYQ
Q9ULX5	TCSICLERLRDPISLDCGHDFCIRCFSTHRLPGCEPPCCPECRKICKQKRGLRSLGEKM
Q9UMS4	MSLICSISNEVPEHPCVSPVSNHVYERRLIEKYIAENGTDPINNQPLSEEQLIDIKVAHPIRPKP
Q9UNE7	DIPDYLCGKISFELMREPCITPSGITYDRKDIEEHLQRVGHFDPVTRSPLTQEQLIPNLAMKEVIDAFISENGWVEDY
Q9UPN9	SLLDTCAVCQQSLQSRREAEPKLLPCLHSFCLRCLPEPERQLSVPIPGGSNGDIQQVGVIRCPVCRQECRQIDLVDNYFVKDTSEAPSSSD
Q9UPQ4	FKEELLCAVCYDPFRDAVTLRCGHNFCRGCVSRCWEVQVSPTCPVCKDRASPADLRTNHTLNNLVEKLLREEAEGA
Q9UPQ7	MGFELDRFDGDVDPDLKCALCHKVLEDPLTTPCGHVFCAGCVLPWVVQEGSCPARCRGRLSAKELNHVLPLKRLILKLDIKCAYATRGCGRVVKLQQLPEHLERCDFAPARCRHAGCGQVLLRRDVEAHMRDACDARPVGRCQEGCGLPLTHGEQRAGG
Q9Y225	YIVVFGTAIFVFILSLLFCCYLIRLRHQAHKEFYAYKQVILKEKVKELNLHELCAVCLEDFKPRDELGICPCKHAFHRKCLIKWLEVRKVCPLCNMPVLQLAQL
Q9Y252	LTKEQIDNLSTRHYEHNSIDSELGKICSVCISDYVTGNKLRQLPCMHEFHIHCIDRWLSENCTCPICRQP
Q9Y2E6	SEIKSIPGVSNTSRKTTKKQAKKGKTPEEVLKKYLQKVRHPPDEDCTICMERLTAPSGYKGPQPTVKPDLVGKLSRCGHVYHIYCLVAMYNNGNKDGSLQCPTCKTIYGVKTGTQPPGKMEYHLIPHSLPGHPDCKTIRIIYSIPPGIQGPEHPNPGKSFSARGFPRHCYLPDSEKGRKVLKLLLVAWDRRLIFAIGTSSTTGESDTVIWNEVHHKTEFGSNLTGHGYPDANYLDNVLAELAAQGISEDSTAQE
Q9Y314	QNIRLSRDAVKDFDCCCLSLQPCHDPVVTPDGYLYEREAILEYILHQKKEIARQMKAYEKQRGTRREEQKELQRAASQDHVRGFLEKESAIVSRPLNPFTAKALSGTSPDDVQPGPSVGPPSKDKDKVLPSFWIPSLTPEAKATKLEKPSRTVTCPMSGKPLRMSDLTPVHFTPLDSSVDRVGLITRSERYVCAVTRDSLSNATPCAVLRPSGAVVTLECVEKLIRKDMVDPVTGDKLTDRDIIVLQRGGTGFAGSGVKLQAEKS
Q9Y3C5	PVYHPTPSQTRLATQLTEEEQIRIAQRIGLIQHLPKGVYDPGRDGSEKKIRECVICMMDFVYGDPIRFLPCMHIYHLDCIDDWLMRSFTCPSCMEPVDAALL
Q9Y4K3	YDVEFDPPLESKYECPICLMALREAVQTPCGHRFCKACIIKSIRDAGHKCPVDNEILLENQLFPDNFAKREILSLMVKCPNEGCLHKMELRHLEDHQAHC
Q9Y4L5	KEKITSLPTVTVTQEQVDMGLECPVCKEDYTVEEEVRQLPCNHFFHSSCIVPWLELHDTCPVCRKSLNGE
Q9Y4X5	ILQHMVECIREVNEVIQNPATITRILLSHFNWDKEKLMERYFDGNLEKLFAECHVINPSKKSRTRQMNTRSSAQDMPCQICYLNYPNSYFTGLECGHKFCMQCWSEYLTTKIMEEGMGQTISCPAHGCDILVDDNTVMRLITDSKVKLKYQHLITNSFVECNRLLKWCPAPDCHHVVKVQYPDAKPVRCKCGRQFCFNCGENWHDPVKCKWLKKWIKKCDDDSETSNWIAANTKECPKCHVTIEKDGGCNHMVCRNQNCKAEFCWVCLGPWEPHGSAWYNCNRYNEDDAKAARDAQERSRAALQRYLFYCNRYMNHMQSLRFEHKLYAQVKQKMEEMQQHNMSWIEVQFLKKAVDVLCQCRATLMYTYVFAFYLKKNNQSIIFENNQADLENATEVLSG…
Q9Y508	LGRFTCPVCLEVYEKPVQVPCGHVFCSACLQECLKPKKPVCGVCRSALAPGVRAVELERQIESTETSCHGCRKNFFLSKIRSHVATCSKYQN
Q9Y577	EAVELARKLQEEATCSICLDYFTDPVMTTCGHNFCRACIQLSWEKARGKKGRRKRKGSFPCPECREMSPQRNLLPNRLLTKVAEMAQQHPGLQ
Q9Y6U7	GGQVDLFKRRVVRRLASLKTRRCRLSRAAQGLPDPGAETCAVCLDYFCNKQWLRVLPCKHEFHRDCVDPWLMLQQTCPLCKFNVLGNRYSDD
