## Supplementary material for "Structure-guided analysis and prediction of human E2–E3 ligase pairing specificity": SI Appendix, Data S3

E3_gene	E2_partners_gene	E3_uniprot	E2_partners_uniprot
BIRC8	UBE2D1, UBE2D2, UBE2D3, UBE2D4, UBE2E1, UBE2E2, UBE2E3, UBE2N	Q96P09	P51668, P51965, P61077, P61088, P62837, Q969T4, Q96LR5, Q9Y2X8
CBLL1	No predicted pairs	Q75N03	No predicted pairs
CBLL2	No predicted pairs	Q8N7E2	No predicted pairs
CGRRF1	No predicted pairs	Q99675	No predicted pairs
DCST1	UBE2D2, UBE2E2	Q5T197	P62837, Q96LR5
DTX4	UBE2A, UBE2D1, UBE2D2, UBE2D3, UBE2D4, UBE2E1, UBE2E2, UBE2E3	Q9Y2E6	P49459, P51668, P51965, P61077, P62837, Q969T4, Q96LR5, Q9Y2X8
IRF2BP2	No predicted pairs	Q7Z5L9	No predicted pairs
IRF2BPL	No predicted pairs	Q9H1B7	No predicted pairs
KMT2C	No predicted pairs	Q8NEZ4	No predicted pairs
KMT2D	No predicted pairs	O14686	No predicted pairs
LONRF2	UBE2B, UBE2D1, UBE2D2, UBE2D3, UBE2D4, UBE2E1, UBE2E2, UBE2E3, UBE2K	Q1L5Z9	P51668, P51965, P61077, P61086, P62837, P63146, Q969T4, Q96LR5, Q9Y2X8
LONRF3	UBE2C, UBE2D1, UBE2D2, UBE2D3, UBE2D4, UBE2E1, UBE2E2, UBE2E3, UBE2N	Q496Y0	O00762, P51668, P51965, P61077, P61088, P62837, Q969T4, Q96LR5, Q9Y2X8
MARCHF10	UBE2A, UBE2C, UBE2D1, UBE2D2, UBE2D3, UBE2D4, UBE2E1, UBE2E2, UBE2E3, UBE2K, UBE2N	Q8NA82	O00762, P49459, P51668, P51965, P61077, P61086, P61088, P62837, Q969T4, Q96LR5, Q9Y2X8
MARCHF11	UBE2A, UBE2B, UBE2C, UBE2D1, UBE2D2, UBE2D3, UBE2D4, UBE2E1, UBE2E2, UBE2E3, UBE2K, UBE2N, UBE2W	A6NNE9	O00762, P49459, P51668, P51965, P61077, P61086, P61088, P62837, P63146, Q969T4, Q96B02, Q96LR5, Q9Y2X8
MARCHF9	UBE2A, UBE2B, UBE2C, UBE2D1, UBE2D2, UBE2D3, UBE2D4, UBE2E1, UBE2E2, UBE2E3, UBE2K, UBE2N, UBE2W	Q86YJ5	O00762, P49459, P51668, P51965, P61077, P61086, P61088, P62837, P63146, Q969T4, Q96B02, Q96LR5, Q9Y2X8
MEX3B	UBE2C, UBE2D1, UBE2D2, UBE2D3, UBE2D4, UBE2E1, UBE2E2, UBE2E3, UBE2N	Q6ZN04	O00762, P51668, P51965, P61077, P61088, P62837, Q969T4, Q96LR5, Q9Y2X8
MEX3D	UBE2D1	Q86XN8	P51668
MKRN1	UBE2A, UBE2B, UBE2C, UBE2D1, UBE2D2, UBE2D3, UBE2D4, UBE2E1, UBE2E2, UBE2E3, UBE2J1, UBE2K, UBE2N	Q9UHC7	O00762, P49459, P51668, P51965, P61077, P61086, P61088, P62837, P63146, Q969T4, Q96LR5, Q9Y2X8, Q9Y385
MKRN4P	UBE2A, UBE2B, UBE2C, UBE2D1, UBE2D2, UBE2D3, UBE2D4, UBE2E1, UBE2E2, UBE2E3, UBE2K, UBE2N	Q13434	O00762, P49459, P51668, P51965, P61077, P61086, P61088, P62837, P63146, Q969T4, Q96LR5, Q9Y2X8
MNAT1	No predicted pairs	P51948	No predicted pairs
NEURL1B	UBE2C, UBE2D1, UBE2D2, UBE2D3, UBE2D4, UBE2E1, UBE2E2, UBE2E3, UBE2N	A8MQ27	O00762, P51668, P51965, P61077, P61088, P62837, Q969T4, Q96LR5, Q9Y2X8
NEURL3	UBE2D1, UBE2D2, UBE2D3, UBE2D4, UBE2E1, UBE2E2, UBE2E3, UBE2G1	Q96EH8	P51668, P51965, P61077, P62253, P62837, Q969T4, Q96LR5, Q9Y2X8
NFX1	UBE2A, UBE2B, UBE2C, UBE2D1, UBE2D2, UBE2D3, UBE2D4, UBE2E1, UBE2E2, UBE2E3, UBE2G2, UBE2K, UBE2N	Q12986	O00762, P49459, P51668, P51965, P60604, P61077, P61086, P61088, P62837, P63146, Q969T4, Q96LR5, Q9Y2X8
NFXL1	UBE2A, UBE2B, UBE2D1, UBE2D2, UBE2D3, UBE2D4, UBE2E1, UBE2E2, UBE2E3, UBE2K, UBE2N, UBE2W	Q6ZNB6	P49459, P51668, P51965, P61077, P61086, P61088, P62837, P63146, Q969T4, Q96B02, Q96LR5, Q9Y2X8
PDZRN4	UBE2D2, UBE2D3, UBE2D4	Q6ZMN7	P61077, P62837, Q9Y2X8
RAPSN	No predicted pairs	Q13702	No predicted pairs
RBBP6	UBE2D3, UBE2D4, UBE2E1, UBE2N	Q7Z6E9	P51965, P61077, P61088, Q9Y2X8
RFPL1	No predicted pairs	O75677	No predicted pairs
RFPL2	UBE2N	O75678	P61088
RFPL4A	No predicted pairs	A6NLU0	No predicted pairs
RFPL4AL1	No predicted pairs	F8VTS6	No predicted pairs
RFPL4B	UBE2C, UBE2D1, UBE2D2, UBE2D3, UBE2D4, UBE2E1, UBE2E2, UBE2E3, UBE2K, UBE2N	Q6ZWI9	O00762, P51668, P51965, P61077, P61086, P61088, P62837, Q969T4, Q96LR5, Q9Y2X8
RMND5A	No predicted pairs	Q9H871	No predicted pairs
RNF112	UBE2D1, UBE2D2, UBE2D3, UBE2D4, UBE2E1, UBE2E2, UBE2E3	Q9ULX5	P51668, P51965, P61077, P62837, Q969T4, Q96LR5, Q9Y2X8
RNF113B	UBE2E1	Q8IZP6	P51965
RNF121	No predicted pairs	Q9H920	No predicted pairs
RNF133	UBE2D1, UBE2D2, UBE2D3, UBE2D4, UBE2E1, UBE2E2, UBE2E3, UBE2N, UBE2W	Q8WVZ7	P51668, P51965, P61077, P61088, P62837, Q969T4, Q96B02, Q96LR5, Q9Y2X8
RNF141	UBE2A, UBE2C, UBE2D1, UBE2D2, UBE2D3, UBE2D4, UBE2E1, UBE2E2, UBE2E3, UBE2K, UBE2N, UBE2W	Q8WVD5	O00762, P49459, P51668, P51965, P61077, P61086, P61088, P62837, Q969T4, Q96B02, Q96LR5, Q9Y2X8
RNF145	UBE2A, UBE2B, UBE2D1, UBE2D2, UBE2D3, UBE2D4, UBE2E1, UBE2E2, UBE2E3, UBE2K, UBE2N	Q96MT1	P49459, P51668, P51965, P61077, P61086, P61088, P62837, P63146, Q969T4, Q96LR5, Q9Y2X8
RNF157	UBE2D1, UBE2D2, UBE2D4	Q96PX1	P51668, P62837, Q9Y2X8
RNF175	UBE2D2, UBE2D3, UBE2D4, UBE2E1	Q8N4F7	P51965, P61077, P62837, Q9Y2X8
RNF187	UBE2D4	Q5TA31	Q9Y2X8
RNF208	UBE2D1, UBE2D3, UBE2D4	Q9H0X6	P51668, P61077, Q9Y2X8
RNF212	No predicted pairs	Q495C1	No predicted pairs
RNF212B	No predicted pairs	A8MTL3	No predicted pairs
RNF214	UBE2C	Q8ND24	O00762
RNF222	UBE2B, UBE2C, UBE2D1, UBE2D2, UBE2D3, UBE2D4, UBE2E1, UBE2E2, UBE2E3, UBE2K, UBE2N	A6NCQ9	O00762, P51668, P51965, P61077, P61086, P61088, P62837, P63146, Q969T4, Q96LR5, Q9Y2X8
RNF223	UBE2D1, UBE2D2, UBE2D3, UBE2D4, UBE2E2, UBE2E3, UBE2N	E7ERA6	P51668, P61077, P61088, P62837, Q969T4, Q96LR5, Q9Y2X8
RNF225	UBE2C, UBE2D1, UBE2D2, UBE2D3, UBE2D4, UBE2E1, UBE2E2, UBE2E3, UBE2N	M0QZC1	O00762, P51668, P51965, P61077, P61088, P62837, Q969T4, Q96LR5, Q9Y2X8
RNF39	No predicted pairs	Q9H2S5	No predicted pairs
RNFT2	UBE2D1, UBE2D2, UBE2D3, UBE2D4, UBE2E1, UBE2E2, UBE2E3, UBE2G2, UBE2J1, UBE2K	Q96EX2	P51668, P51965, P60604, P61077, P61086, P62837, Q969T4, Q96LR5, Q9Y2X8, Q9Y385
SCAF11	UBE2A, UBE2B, UBE2C, UBE2D1, UBE2D2, UBE2D3, UBE2D4, UBE2E1, UBE2E2, UBE2E3, UBE2G1, UBE2G2, UBE2K, UBE2N, UBE2T	Q99590	O00762, P49459, P51668, P51965, P60604, P61077, P61086, P61088, P62253, P62837, P63146, Q969T4, Q96LR5, Q9NPD8, Q9Y2X8
SH3RF2	UBE2C, UBE2D1, UBE2D2, UBE2D3, UBE2D4, UBE2E1, UBE2E2, UBE2E3, UBE2K, UBE2N, UBE2W	Q8TEC5	O00762, P51668, P51965, P61077, P61086, P61088, P62837, Q969T4, Q96B02, Q96LR5, Q9Y2X8
SH3RF3	UBE2B, UBE2D2, UBE2D4, UBE2K, UBE2N, UBE2W	Q8TEJ3	P61086, P61088, P62837, P63146, Q96B02, Q9Y2X8
TRAF5	No predicted pairs	O00463	No predicted pairs
TRIM4	UBE2D1, UBE2D2, UBE2D3, UBE2D4, UBE2E1, UBE2E2, UBE2E3, UBE2K, UBE2T	Q9C037	P51668, P51965, P61077, P61086, P62837, Q969T4, Q96LR5, Q9NPD8, Q9Y2X8
TRIM40	UBE2D1, UBE2D2, UBE2D3, UBE2D4, UBE2N	Q6P9F5	P51668, P61077, P61088, P62837, Q9Y2X8
TRIM42	No predicted pairs	Q8IWZ5	No predicted pairs
TRIM43B	UBE2A, UBE2D1, UBE2D2, UBE2D3, UBE2D4, UBE2E1, UBE2E2, UBE2E3, UBE2K, UBE2N	A6NCK2	P49459, P51668, P51965, P61077, P61086, P61088, P62837, Q969T4, Q96LR5, Q9Y2X8
TRIM48	UBE2K	Q8IWZ4	P61086
TRIM49	UBE2D1, UBE2D2, UBE2D3, UBE2D4	P0CI25	P51668, P61077, P62837, Q9Y2X8
TRIM49B	UBE2D1, UBE2D2, UBE2D3, UBE2D4, UBE2E1, UBE2E2, UBE2E3, UBE2N, UBE2T, UBE2W	A6NDI0	P51668, P51965, P61077, P61088, P62837, Q969T4, Q96B02, Q96LR5, Q9NPD8, Q9Y2X8
TRIM49C	UBE2D4, UBE2E2	P0CI26	Q96LR5, Q9Y2X8
TRIM49D1	UBE2D1, UBE2D2, UBE2D3, UBE2D4, UBE2E1, UBE2E2, UBE2E3, UBE2N, UBE2T	C9J1S8	P51668, P51965, P61077, P61088, P62837, Q969T4, Q96LR5, Q9NPD8, Q9Y2X8
TRIM51	UBE2D1, UBE2D2, UBE2D3, UBE2D4, UBE2E1, UBE2E2, UBE2E3, UBE2N, UBE2W	Q9BSJ1	P51668, P51965, P61077, P61088, P62837, Q969T4, Q96B02, Q96LR5, Q9Y2X8
TRIM52	No predicted pairs	Q96A61	No predicted pairs
TRIM56	UBE2A, UBE2D1, UBE2D2, UBE2D3, UBE2D4, UBE2E1, UBE2E2, UBE2E3, UBE2N, UBE2W	Q9BRZ2	P49459, P51668, P51965, P61077, P61088, P62837, Q969T4, Q96B02, Q96LR5, Q9Y2X8
TRIM6	UBE2D1, UBE2D3, UBE2D4, UBE2E1, UBE2E2, UBE2E3, UBE2K	Q9C030	P51668, P51965, P61077, P61086, Q969T4, Q96LR5, Q9Y2X8
TRIM60	UBE2B, UBE2D1, UBE2D2, UBE2D3, UBE2D4, UBE2E1, UBE2E2, UBE2E3, UBE2N	Q495X7	P51668, P51965, P61077, P61088, P62837, P63146, Q969T4, Q96LR5, Q9Y2X8
TRIM61	UBE2D1, UBE2D2, UBE2D3, UBE2D4, UBE2E1, UBE2E2, UBE2E3, UBE2K	Q5EBN2	P51668, P51965, P61077, P61086, P62837, Q969T4, Q96LR5, Q9Y2X8
TRIM64	UBE2B, UBE2D1, UBE2D2, UBE2D3, UBE2D4, UBE2E1, UBE2E2, UBE2E3, UBE2N	A6NGJ6	P51668, P51965, P61077, P61088, P62837, P63146, Q969T4, Q96LR5, Q9Y2X8
TRIM64B	UBE2D1, UBE2D2, UBE2D3, UBE2D4, UBE2E3, UBE2N	A6NI03	P51668, P61077, P61088, P62837, Q969T4, Q9Y2X8
TRIM64C	UBE2D1, UBE2D2, UBE2D3, UBE2D4, UBE2E1, UBE2E3	A6NLI5	P51668, P51965, P61077, P62837, Q969T4, Q9Y2X8
TRIM67	No predicted pairs	Q6ZTA4	No predicted pairs
TRIM71	UBE2B	Q2Q1W2	P63146
TRIM73	UBE2B, UBE2C, UBE2D1, UBE2D2, UBE2D3, UBE2D4, UBE2E1, UBE2E3, UBE2N	Q86UV7	O00762, P51668, P51965, P61077, P61088, P62837, P63146, Q969T4, Q9Y2X8
TRIM74	UBE2B, UBE2C, UBE2D1, UBE2D2, UBE2D3, UBE2D4, UBE2E1, UBE2E2, UBE2E3, UBE2N	Q86UV6	O00762, P51668, P51965, P61077, P61088, P62837, P63146, Q969T4, Q96LR5, Q9Y2X8
TRIM75	UBE2B, UBE2D1, UBE2D2, UBE2D3, UBE2D4, UBE2E1, UBE2E2, UBE2E3, UBE2W	A6NK02	P51668, P51965, P61077, P62837, P63146, Q969T4, Q96B02, Q96LR5, Q9Y2X8
TRIM77	UBE2A, UBE2D1, UBE2D2, UBE2D3, UBE2D4, UBE2E1, UBE2E2, UBE2E3	I1YAP6	P49459, P51668, P51965, P61077, P62837, Q969T4, Q96LR5, Q9Y2X8
TRIML1	UBE2A, UBE2B, UBE2C, UBE2D1, UBE2D2, UBE2D3, UBE2D4, UBE2E1, UBE2E2, UBE2E3, UBE2K, UBE2N, UBE2W	Q8N9V2	O00762, P49459, P51668, P51965, P61077, P61086, P61088, P62837, P63146, Q969T4, Q96B02, Q96LR5, Q9Y2X8
UNKL	UBE2B	Q9H9P5	P63146
VPS41	UBE2E3	P49754	Q969T4
VPS8	UBE2T	Q8N3P4	Q9NPD8
WDR59	UBE2D1, UBE2D3, UBE2D4, UBE2E1, UBE2E2, UBE2E3, UBE2G1, UBE2K, UBE2T	Q6PJI9	P51668, P51965, P61077, P61086, P62253, Q969T4, Q96LR5, Q9NPD8, Q9Y2X8
WDSUB1	UBE2A, UBE2B, UBE2C, UBE2D1, UBE2D2, UBE2D3, UBE2D4, UBE2E1, UBE2E2, UBE2E3, UBE2K, UBE2M, UBE2N, UBE2W	Q8N9V3	O00762, P49459, P51668, P51965, P61077, P61081, P61086, P61088, P62837, P63146, Q969T4, Q96B02, Q96LR5, Q9Y2X8
ZFPL1	No predicted pairs	O95159	No predicted pairs
ZFTRAF1	UBE2B, UBE2K	P0DTL6	P61086, P63146
ZNRF4	UBE2C, UBE2D1, UBE2D2, UBE2D3, UBE2D4, UBE2E1, UBE2E2, UBE2E3, UBE2G1, UBE2N, UBE2T	Q8WWF5	O00762, P51668, P51965, P61077, P61088, P62253, P62837, Q969T4, Q96LR5, Q9NPD8, Q9Y2X8
